# Phytoplankton exudates provide full nutrition to a subset of accompanying heterotrophic bacteria via carbon, nitrogen and phosphorus allocation

**DOI:** 10.1101/2021.07.27.453958

**Authors:** Falk Eigemann, Eyal Rahav, Hans-Peter Grossart, Dikla Aharonovich, Daniel Sher, Angela Vogts, Maren Voss

## Abstract

Marine bacteria rely on phytoplankton exudates as carbon sources (DOCp). Yet, it is unclear to what extent phytoplankton exudates also provide nutrients such as phytoplankton-derived N and P (DONp, DOPp). We address these questions by exudate addition experiments from the ubiquitous pico-cyanobacterium *Prochlorococcus* to contrasting ecosystems in the Eastern Mediterranean – a coastal and an open-ocean, oligotrophic station. Nutrient addition did not lower the incorporation of exudate DONp, nor did it reduce alkaline phosphatase activity, suggesting that bacterial communities are able to exclusively cover their nitrogen and phosphorus demands with organic forms provided by phytoplankton exudates. Approximately half of the cells in each ecosystem took up detectable amounts of *Prochlorococcus*-derived C and N, yet based on 16S rRNA sequencing different bacterial genera were responsible for the observed exudate utilization patterns. In the coastal community, several phylotypes of *Aureimarina*, *Psychrosphaera* and *Glaciecola* responded positively to the addition of phytoplankton exudates, whereas phylotypes of *Pseudoalteromonas* increased and dominated the open ocean communities. Together, our results strongly indicate that phytoplankton exudates provide coastal and open-ocean bacterial communities with organic carbon, nitrogen and phosphorus, and that phytoplankton exudate serve a full-fledged meal for specific members of the accompanying bacterial community in the nutrient-poor eastern Mediterranean.
