## Supplemental 1 for "Phytoplankton exudates provide full nutrition to a subset of accompanying heterotrophic bacteria via carbon, nitrogen and phosphorus allocation"

### Sheet: Tabelle1
Flow cytometric FSC-A values as size proxy, average values, derived from several measuring campaigns
exp	tr	treatment	average	SD
coastal	t0	t0	2715	670.088
coastal	EN	exudates+nutrients	6661.83	1706.47
coastal	C	control	4789.64	762.776
coastal	CN	control+nutrients	7060.75	1100.98
coastal	E	exudates	4753.08	522.882
open_ocean	t0	t0	2379.67	409.996
open_ocean	C	control	8125.22	1385.67
open_ocean	EN	exudates+nutrients	2117.89	200.609
open_ocean	E	exudates	2184.67	314.257
open_ocean	CN	control+nutrients	2121.44	457.137
