## Supplemental 2 for "Phytoplankton exudates provide full nutrition to a subset of accompanying heterotrophic bacteria via carbon, nitrogen and phosphorus allocation"

### Sheet: exp1_coastal
15N/14N	13C/12C	tr	col
0,00336	1,07E-02	t0	a
0,00309	1,18E-02	t0	a
0,0038	1,06E-02	t0	a
0,00398	1,13E-02	t0	a
0,00408	1,15E-02	t0	a
0,0037	1,18E-02	t0	a
0,00362	1,20E-02	t0	a
0,00365	1,15E-02	t0	a
0,00524	1,14E-02	t0	a
0,0037	9,87E-03	t0	a
0,0043	1,19E-02	t0	a
0,00416	1,19E-02	t0	a
0,00358	1,13E-02	t0	a
0,00415	1,16E-02	t0	a
0,00369	1,18E-02	t0	a
0,0036	1,13E-02	t0	a
0,00408	1,08E-02	t0	a
0,00471	1,06E-02	t0	a
0,00431	1,12E-02	t0	a
0,00424	1,04E-02	t0	a
0,00417	1,13E-02	t0	a
0,00388	1,09E-02	t0	a
0,00408	1,04E-02	t0	a
0,00392	1,12E-02	t0	a
0,00396	1,11E-02	t0	a
0,00413	1,11E-02	t0	a
0,00431	0,010750334	control	b
0,00557	0,010652425	control	b
0,00585	0,010437027	control	b
0,00442	0,010985314	control	b
0,00657	0,01148	control	b
0,00371	0,01119	control	b
0,00393	0,01148	control	b
0,00388	0,01097	control	b
0,00407	0,01138	control	b
0,0064	0,01165	control	b
0,00478	0,01129	control	b
0,00398	0,01159	control	b
0,00394	0,01156	control	b
0,00523	0,010447801	control	b
0,00431	0,010868059	control	b
0,0042	0,011307863	control	b
0,00387	0,011053754	control	b
0,00419	0,011190582	control	b
0,00372	0,011337183	control	b
0,004	0,011073301	control	b
0,00616	0,01095602	control	b
0,00378	0,011288316	control	b
0,00374	0,011131941	control	b
0,00357	0,011073301	control	b
0,00375	0,011297297	control + nutrients	b
0,00468	0,010521301	control + nutrients	b
0,00399	0,01000229	control + nutrients	b
0,00415	0,011478699	control + nutrients	b
0,00401	0,011015117	control + nutrients	b
0,00375	0,010732936	control + nutrients	b
0,00396	0,011599634	control + nutrients	b
0,00341	0,010460834	control + nutrients	b
0,00363	0,010833715	control + nutrients	b
0,00386	0,011136051	control + nutrients	b
0,003971959	0,011191349	control + nutrients	b
0,0041375	0,011087917	control + nutrients	b
0,003924953	0,011429243	control + nutrients	b
0,004016921	0,01138787	control + nutrients	b
0,003864664	0,01090174	control + nutrients	b
0,0038264	0,011172324	control + nutrients	b
0,004061493	0,011478677	control + nutrients	b
0,003794924	0,01116275	control + nutrients	b
0,004493315	0,011823325	control + nutrients	b
0,005030389	0,011861619	control + nutrients	b
0,004211008	0,011306353	control + nutrients	b
0,004154488	0,010935788	control + nutrients	b
0,003861777	0,011034576	control + nutrients	b
0,004092918	0,010985182	control + nutrients	b
0,003981889	0,010817243	control + nutrients	b
0,004003086	0,010975303	control + nutrients	b
0,003808281	0,010688819	control + nutrients	b
0,004117142	0,011004939	control + nutrients	b
0,003812318	0,011577907	control + nutrients	b
0,4416	0,067233465	exudates	c
0,2936	0,058242663	exudates	c
0,08622	0,021990364	exudates	c
0,09569	0,019658344	exudates	c
0,003853	0,01034954	exudates	c
0,4456	0,08079194	exudates	c
0,1242	0,022375821	exudates	c
0,6812	0,108602716	exudates	c
0,35	0,06440035	exudates	c
0,02349	0,014233027	exudates	c
0,02631	0,013182654	exudates	c
0,3519	0,07448007	exudates	c
0,1179	0,027598774	exudates	c
0,7252	0,062805183	exudates	c
0,7641	0,071465594	exudates	c
0,04083	0,011216265	exudates	c
0,2954	0,068192136	exudates	c
0,2313	0,025253798	exudates	c
0,3069	0,049347632	exudates	c
0,37	0,094831993	exudates	c
0,5155	0,124647006	exudates	c
0,8445	0,074050938	exudates	c
0,3559	0,069175156	exudates	c
0,1433	0,040117069	exudates	c
0,5612	0,08371403	exudates	c
0,3267	0,049475424	exudates	c
0,3226	0,055412869	exudates	c
0,3208	0,071072386	exudates	c
0,05436	0,021308653	exudates	c
0,01911	0,011478261	exudates	c
0,5149	0,104365045	exudates	c
0,06807	0,032190271	exudates	c
0,8786	0,101239776	exudates	c
0,2206	0,077061558	exudates	c
0,8965	0,127094275	exudates	c
0,1507	0,020569953	exudates	c
0,326	0,0961257	exudates	c
0,02809	0,012690486	exudates	c
0,1091	0,0249548	exudates	c
0,3444	0,078169608	exudates	c
0,0119	0,010928971	exudates	c
0,3292	0,083245803	exudates	c
0,4221	0,071436074	exudates	c
0,4951	0,076284976	exudates	c
0,07702	0,014489884	exudates	c
0,05059	0,04017	exudates	c
0,04151	0,01327	exudates	c
0,5917	0,07244	exudates	c
0,3085	0,08809	exudates	c
0,4697	0,116	exudates	c
0,02251	0,01467	exudates	c
0,3574	0,08344	exudates	c
0,01727	0,01142	exudates	c
0,3329	0,05913	exudates	c
0,01464	0,01243	exudates	c
0,9087	0,1443	exudates	c
0,07329	0,01473	exudates	c
0,4352	0,1006	exudates	c
0,5339	0,08329	exudates	c
0,201	0,079016507	exudates + nutrients	c
0,1082	0,078309296	exudates + nutrients	c
0,005195	0,011430061	exudates + nutrients	c
0,01664	0,012672459	exudates + nutrients	c
0,006395	0,011324935	exudates + nutrients	c
0,1998	0,101207646	exudates + nutrients	c
0,267	0,149852302	exudates + nutrients	c
0,2591	0,153006082	exudates + nutrients	c
0,3398	0,089662902	exudates + nutrients	c
0,4196	0,078995025	exudates + nutrients	c
0,00655	0,021412935	exudates + nutrients	c
0,01216	0,011810945	exudates + nutrients	c
0,2736	0,06318408	exudates + nutrients	c
0,04111	0,02	exudates + nutrients	c
0,6904	0,090059701	exudates + nutrients	c
0,4966	0,078288557	exudates + nutrients	c
0,3075	0,075313433	exudates + nutrients	c
0,00562	0,011044776	exudates + nutrients	c
0,01165	0,011761194	exudates + nutrients	c
0,007744	0,011482587	exudates + nutrients	c
0,00693	0,011562189	exudates + nutrients	c
0,492	0,09960199	exudates + nutrients	c
0,4029	0,087337289	exudates + nutrients	c
0,2874	0,04176084	exudates + nutrients	c
0,5283	0,071110908	exudates + nutrients	c
0,148	0,029942492	exudates + nutrients	c
0,006984	0,011416705	exudates + nutrients	c
0,2513	0,082136011	exudates + nutrients	c
0,5338	0,0855801	exudates + nutrients	c
0,276	0,093341853	exudates + nutrients	c
0,005534	0,011356458	exudates + nutrients	c
0,5578	0,064258782	biomass	d
0,01435	0,012080925	biomass	d
0,7485	0,105549133	biomass	d
0,9797	0,105842597	biomass	d
0,711	0,110342374	biomass	d
0,8355	0,136265007	biomass	d
0,9896	0,109266341	biomass	d
0,8015	0,123156959	biomass	d
0,6792	0,110831481	biomass	d
0,7396	0,066696699	biomass	d
0,005176	0,011284567	biomass	d
0,5769	0,077785013	biomass	d
0,008121	0,011402319	biomass	d
0,9716	0,096360393	biomass	d
0,1717	0,027691347	biomass	d
0,8625	0,091032114	biomass	d
0,3242	0,080130241	biomass	d
0,8071	0,055922391	biomass	d
0,3086	0,025228368	biomass	d
0,3933	0,063296693	biomass	d
0,7707	0,086378016	biomass	d
0,6737	0,079123324	biomass	d
0,3516	0,072989276	biomass	d
0,004595	0,011157283	biomass	d
0,1124	0,013595174	biomass	d
0,04965	0,012641644	biomass	d
0,5901	0,085503128	biomass	d
0,1408	0,022127793	biomass	d
0,4935	0,079044683	biomass	d
0,5528	0,071445934	biomass	d
0,003918	0,011078642	biomass	d
0,5032	0,085552488	biomass	d
0,01051	0,011299038	biomass	d
0,3565	0,051747386	biomass	d
0,1586	0,085552488	biomass	d
0,1679	0,082700125	biomass	d
0,5115	0,106457549	biomass	d
0,5275	0,088349645	biomass	d
0,2023	0,016987963	biomass + nutrients	d
0,04823	0,015791351	biomass + nutrients	d
0,05977	0,053925992	biomass + nutrients	d
0,3401	0,0760535	biomass + nutrients	d
0,4279	0,058918413	biomass + nutrients	d
0,3896	0,071845742	biomass + nutrients	d
0,1797	0,085695051	biomass + nutrients	d
0,3762	0,07691663	biomass + nutrients	d
0,2107	0,070325457	biomass + nutrients	d
0,3487	0,060213107	biomass + nutrients	d
0,375	0,068403032	biomass + nutrients	d
0,3054	0,010955863	biomass + nutrients	d
0,3574	0,107891217	biomass + nutrients	d
0,2233	0,089167187	biomass + nutrients	d
0,3523	0,012417298	biomass + nutrients	d
0,05129	0,074572448	biomass + nutrients	d
0,2877	0,095111012	biomass + nutrients	d
0,2102	0,084949621	biomass + nutrients	d
0,04585	0,087774409	biomass + nutrients	d
0,06427	0,010808738	biomass + nutrients	d
0,3398	0,060675532	biomass + nutrients	d
0,2798	0,053156915	biomass + nutrients	d
0,3889	0,061914007	biomass + nutrients	d
0,2005	0,063045213	biomass + nutrients	d
0,3848	0,065746454	biomass + nutrients	d
0,3907	0,077399823	biomass + nutrients	d
0,3267	0,075410461	biomass + nutrients	d
0,2332	0,064576241	biomass + nutrients	d
0,01275	0,013662234	biomass + nutrients	d
0,3411	0,056072695	biomass + nutrients	d
0,3274	0,067501773	biomass + nutrients	d
0,3134	0,059602837	biomass + nutrients	d
0,3101	0,055897163	biomass + nutrients	d
0,3218	0,077585106	biomass + nutrients	d
0,405	0,09751773	biomass + nutrients	d
0,1926	0,081056738	biomass + nutrients	d
0,3267	0,100053191	biomass + nutrients	d
0,2776	0,063132979	biomass + nutrients	d
0,5385	0,066039007	biomass + nutrients	d
0,1963	0,068896277	biomass + nutrients	d
0,2144	0,089082447	biomass + nutrients	d
0,2095	0,05896558	biomass + nutrients	d
0,2091	0,083675725	biomass + nutrients	d
0,1089	0,084363225	biomass + nutrients	d
0,2322	0,077209239	biomass + nutrients	d
0,4174	0,100235507	biomass + nutrients	d
0,07421	0,10611413	biomass + nutrients	d
0,0756	0,084273551	biomass + nutrients	d
0,3346	0,064794384	biomass + nutrients	d
0,1995	0,102626812	biomass + nutrients	d
0,2387	0,107907609	biomass + nutrients	d
0,2292	0,111394928	biomass + nutrients	d
0,2352	0,109701087	biomass + nutrients	d
0,03007	0,037164855	biomass + nutrients	d
0,05931	0,092922101	biomass + nutrients	d
0,2914	0,094376812	biomass + nutrients	d
0,3545	0,097326087	biomass + nutrients	d
0,1396	0,088368659	biomass + nutrients	d
0,2984	0,120362319	biomass + nutrients	d
0,44	0,09365942	biomass + nutrients	d
0,2317	0,084731884	biomass + nutrients	d
0,2737	0,085728261	biomass + nutrients	d
0,2602	0,119391462	biomass + nutrients	d
0,07631	0,107801998	biomass + nutrients	d
0,09579	0,113197094	biomass + nutrients	d
0,3381	0,096042688	biomass + nutrients	d
0,0922	0,087900091	biomass + nutrients	d
0,4353	0,103405995	biomass + nutrients	d
0,1914	0,09453406	biomass + nutrients	d
0,2533	0,09508356	biomass + nutrients	d
0,1263	0,110599455	biomass + nutrients	d
0,2059	0,077989101	biomass + nutrients	d
0,2643	0,114995459	biomass + nutrients	d
0,2854	0,098940054	biomass + nutrients	d
0,378	0,099	biomass + nutrients	d
0,3521	0,094194369	biomass + nutrients	d
0,2096	0,137574932	biomass + nutrients	d
0,2783	0,109100817	biomass + nutrients	d
0,3099	0,110999092	biomass + nutrients	d
0,4471	0,132079927	biomass + nutrients	d
0,3553	0,08288465	biomass + nutrients	d
0,2691	0,082514986	biomass + nutrients	d
0,6006	0,109246231	biomass + nutrients	d
0,2033	0,08158794	biomass + nutrients	d
0,2114	0,098763819	biomass + nutrients	d
0,398	0,125829146	biomass + nutrients	d
0,3867	0,082552764	biomass + nutrients	d
0,4128	0,112964824	biomass + nutrients	d
0,517	0,11798995	biomass + nutrients	d
0,657	0,094130653	biomass + nutrients	d
0,366	0,124522613	biomass + nutrients	d
0,6639	0,087768844	biomass + nutrients	d
0,4574	0,117889447	biomass + nutrients	d
0,4513	0,114070352	biomass + nutrients	d
0,5404	0,093306533	biomass + nutrients	d
0,2213	0,097376884	biomass + nutrients	d
0,3139	0,08041206	biomass + nutrients	d
0,1514	0,062643216	biomass + nutrients	d
0,3354	0,130351759	biomass + nutrients	d
0,6024	0,096251256	biomass + nutrients	d
0,5519	0,068844221	biomass + nutrients	d
0,1986	0,110452261	biomass + nutrients	d

### Sheet: exp2_openocean
15N/14N	13C/12C	tr	col
0,02666	0,014666667	exudates	a
0,1299	0,014765233	exudates	a
0,02154	0,014193548	exudates	a
0,03559	0,011670251	exudates	a
0,2335	0,018047491	exudates	a
0,3459	0,028850358	exudates	a
0,1246	0,036794803	exudates	a
0,005056	0,011137993	exudates	a
0,008823	0,011522401	exudates	a
0,01281	0,011206989	exudates	a
0,1399	0,015908602	exudates	a
0,1028	0,016066308	exudates	a
0,07086	0,013227599	exudates	a
0,07518	0,019949821	exudates	a
0,1809	0,015918459	exudates	a
0,05657	0,018974014	exudates	a
0,1533	0,015277778	exudates	a
0,05584	0,012764337	exudates	a
0,08877	0,022778674	exudates	a
0,1539	0,013818996	exudates	a
0,2255	0,027766129	exudates	a
0,03382	0,015701613	exudates	a
0,007778	0,011246416	exudates	a
0,006565	0,012202509	exudates	a
0,2166	0,044226703	exudates	a
0,2947	0,055039427	exudates	a
0,01949	0,012981183	exudates	a
0,04544	0,018648746	exudates	a
0,003814	0,0129319	exudates	a
0,04198	0,01363172	exudates	a
0,00508	0,012222222	exudates	a
0,09491	0,016253584	exudates	a
0,004166	0,012212366	exudates	a
0,006465	0,012310932	exudates	a
0,2345	0,020669355	exudates	a
0,0576	0,015366487	exudates	a
1,325	0,130304659	exudates	a
0,267	0,04405914	exudates	a
1,41	0,152679211	exudates	a
0,7022	0,076142473	exudates	a
0,03397	0,013247312	exudates	a
0,04053	0,012281362	exudates	a
0,006623	0,014717176	exudates + nutrients	a
0,04406	0,028373655	exudates + nutrients	a
0,007434	0,016014636	exudates + nutrients	a
0,004381	0,011194146	exudates + nutrients	a
0,05704	0,018514851	exudates + nutrients	a
0,004909	0,011023676	exudates + nutrients	a
0,02538	0,013533362	exudates + nutrients	a
0,03175	0,01440799	exudates + nutrients	a
0,02529	0,012556736	exudates + nutrients	a
0,00475	0,011247769	exudates + nutrients	a
0,008151	0,010892478	exudates + nutrients	a
0,005863	0,011462813	exudates + nutrients	a
0,05949	0,022130897	exudates + nutrients	a
0,01111	0,011939652	exudates + nutrients	a
0,04433	0,019868253	exudates + nutrients	a
0,01219	0,011930058	exudates + nutrients	a
0,04198	0,014851704	exudates + nutrients	a
0,07952	0,012962373	exudates + nutrients	a
0,01489	0,011998229	exudates + nutrients	a
0,05697	0,013760956	exudates + nutrients	a
0,07928	0,015747676	exudates + nutrients	a
0,9067	0,056913679	exudates + nutrients	a
0,1298	0,011939796	exudates + nutrients	a
0,01769	0,011676848	exudates + nutrients	a
0,005045	0,011199646	exudates + nutrients	a
0,07705	0,011939796	exudates + nutrients	a
0,1654	0,016536521	exudates + nutrients	a
0,0209	0,012222222	exudates + nutrients	a
0,05119	0,016273572	exudates + nutrients	a
2,183	0,165365206	exudates + nutrients	a
0,02988	0,01563081	exudates + nutrients	a
1,802	0,115599823	exudates + nutrients	a
1,554	0,113262506	exudates + nutrients	a
0,0357	0,019068614	exudates + nutrients	a
0,03747	0,012533865	exudates + nutrients	a
0,06147	0,012640992	exudates + nutrients	a
0,0444	0,015893758	exudates + nutrients	a
0,009498	0,012222222	exudates + nutrients	a
0,5584	0,062474546	exudates + nutrients	a
0,5012	0,050505533	exudates + nutrients	a
0,01556	0,011760323	exudates + nutrients	a
0,01944	0,011078995	exudates + nutrients	a
0,01036	0,010901257	exudates + nutrients	a
0,1231	0,015512567	exudates + nutrients	a
2,154	0,13448833	exudates + nutrients	a
0,006682	0,01195781	exudates + nutrients	a
2,21	0,113357271	exudates + nutrients	a
1,998	0,102298025	exudates + nutrients	a
0,02146	0,012777379	exudates + nutrients	a
0,01337	0,014663375	exudates + nutrients	a
0,007084	0,011483842	exudates + nutrients	a
0,04876	0,016263016	exudates + nutrients	a
0,04799	0,020212747	exudates + nutrients	a
0,1095	0,032881508	exudates + nutrients	a
0,02863	0,014841113	exudates + nutrients	a
0,01785	0,015858169	exudates + nutrients	a
0,03225	0,012599641	exudates + nutrients	a
0,017107433	0,011257395	control	b
0,01236999	0,011160265	control	b
0,02964951	0,011140839	control	b
0,021237512	0,011471082	control	b
0,004007593	0,011441943	control	b
0,004753639	0,011082561	control	b
0,016237539	0,011901338	control	b
0,015891639	0,010411371	control	b
0,01537773	0,010227425	control	b
0,006420894	0,011800167	control	b
0,006377409	0,011119565	control	b
0,003024155	0,010954013	control	b
0,004476936	0,011064381	control	b
0,010841497	0,011487458	control	b
0,011849549	0,011248328	control	b
0,005762696	0,01127592	control	b
0,027721422	0,011183946	control	b
0,010604309	0,010871237	control	b
0,028462636	0,010733278	control	b
0,034392352	0,010990803	control	b
0,012650061	0,010641304	control	b
0,014464719	0,011245729	control	b
0,027514992	0,010927727	control	b
0,015665665	0,010975909	control	b
0,004795775	0,011072273	control	b
0,003016597	0,010445905	control	b
0,003605505	0,010831362	control	b
0,004514665	0,011168638	control	b
0,006640783	0,010600088	control	b
0,003664218	0,010542269	control	b
0,004284261	0,01061936	control	b
0,00521833	0,01108191	control	b
0,003948393	0,011042876	control + nutrients	b
0,003846615	0,011119099	control + nutrients	b
0,004318586	0,010156778	control + nutrients	b
0,003513341	0,011766999	control + nutrients	b
0,003513341	0,011766999	control + nutrients	b
0,003713904	0,011233434	control + nutrients	b
0,004202838	0,011747943	control + nutrients	b
0,004042189	0,011214379	control + nutrients	b
0,004308608	0,010537895	control + nutrients	b
0,003901495	0,011919446	control + nutrients	b
0,003953382	0,011128627	control + nutrients	b
0,003846262	0,010783735	control + nutrients	b
0,004522756	0,011815907	control + nutrients	b
0,004811274	0,01147185	control + nutrients	b
0,003819675	0,010803396	control + nutrients	b
0,003795058	0,01147185	control + nutrients	b
0,004007754	0,011147453	control + nutrients	b
0,003680832	0,011029491	control + nutrients	b
0,004603202	0,010418459	control + nutrients	b
0,003886115	0,011689964	control + nutrients	b
0,004217459	0,011226703	control + nutrients	b
0,003795119	0,011492832	control + nutrients	b
0,004098768	0,011344982	control + nutrients	b
0,004385603	0,01097043	control + nutrients	b
0,003763469	0,010832437	control + nutrients	b
0,003409376	0,011275986	control + nutrients	b
0,004720903	0,011137993	control + nutrients	b
0,003555761	0,010931004	control + nutrients	b
0,003532023	0,010221326	control + nutrients	b
0,004115583	0,010418459	control + nutrients	b
0,006367729	0,011394265	control + nutrients	b
0,004004087	0,011158273	control + nutrients	b
0,003990208	0,011613309	control + nutrients	b
0,003744352	0,011781475	control + nutrients	b
0,003873228	0,011247302	control + nutrients	b
0,003821677	0,011544065	control + nutrients	b
0,003585735	0,011633094	control + nutrients	b
0,004282658	0,011395683	control + nutrients	b
0,004112145	0,011583633	control + nutrients	b
