## Supplemental 3 for "Phytoplankton exudates provide full nutrition to a subset of accompanying heterotrophic bacteria via carbon, nitrogen and phosphorus allocation"

### Sheet: Sheet1
Treatment	APA (nM L-1 h-1)	stdev	environment
T0	2.25518	0.347598	coastal
control	11.9042	5.84553	coastal
control+nutrients	2.47209	3.25169	coastal
exudate	1.52292	0.528783	coastal
exudate+nutrients	1.25411	0.182476	coastal
T0	2.79167	0.493826	open-ocean
control	4.07793	0.480189	open-ocean
control+nutrients	1.97098	0.270604	open-ocean
exudate	0.705639	0.191829	open-ocean
exudate+nutrients	0.724329	0.139914	open-ocean
