## Supplemental 5 for "Phytoplankton exudates provide full nutrition to a subset of accompanying heterotrophic bacteria via carbon, nitrogen and phosphorus allocation"

### Sheet: Sheet1
Top 20 (most abundant) ESVs for each treatment and experiment. If replicates were available, means were calculated based on the subsampled read-table.
Taxonomy of the 21 most abundant ASVs for each sample group in the coastal and open-ocean experiment. If replicates were available, average values from these were calculated.
sample_mean	t0_5	t0_0.2	c_5	c_0.2	cn_5	cn_0.2	e_0.2	en_5	en_0.2	t0	c	cn	e	en
sample_group	t0	t0	control	control	control+nutrients	control+nutrients	exudates	exudates+nutrients	exudates+nutrients	t0	control	control+nutrients	exudates	exudates+nutrients
experiment	coastal_nutrient	coastal_nutrient	coastal_nutrient	coastal_nutrient	coastal_nutrient	coastal_nutrient	coastal_nutrient	coastal_nutrient	coastal_nutrient	open_ocean_nutrient	open_ocean_nutrient	open_ocean_nutrient	open_ocean_nutrient	open_ocean_nutrient
1	Proteobacteria_Gammaproteobacteria_KI89A_clade	Cyanobacteria_Cyanobacteriia_Synechococcales_Cyanobiaceae_Synechococcus_CC9902	Proteobacteria_Gammaproteobacteria_Oceanospirillales_Saccharospirillaceae_Spongiispira	Proteobacteria_Gammaproteobacteria_Alteromonadales_Alteromonadaceae_Glaciecola	Bacteroidota_Bacteroidia_Flavobacteriales_NS9_marine_group	Proteobacteria_Gammaproteobacteria_Oceanospirillales_Saccharospirillaceae_Spongiispira	Proteobacteria_Gammaproteobacteria_Alteromonadales_Alteromonadaceae_Glaciecola	Proteobacteria_Gammaproteobacteria_Alteromonadales_Pseudoalteromonadaceae_Psychrosphaera	Proteobacteria_Gammaproteobacteria_Alteromonadales_Alteromonadaceae_Glaciecola	Proteobacteria_Alphaproteobacteria_SAR11_clade_Clade_Ia	Proteobacteria_Alphaproteobacteria_SAR11_clade_Clade_Ia	Proteobacteria_Alphaproteobacteria_SAR11_clade_Clade_Ia	Proteobacteria_Gammaproteobacteria_Alteromonadales_Pseudoalteromonadaceae_Pseudoalteromonas	Proteobacteria_Gammaproteobacteria_Alteromonadales_Pseudoalteromonadaceae_Pseudoalteromonas
2	Proteobacteria_Gammaproteobacteria_KI89A_clade	Cyanobacteria_Cyanobacteriia_Synechococcales_Cyanobiaceae_Synechococcus_CC9902	Bacteroidota_Bacteroidia_Flavobacteriales_NS9_marine_group	Proteobacteria_Gammaproteobacteria_Oceanospirillales_Saccharospirillaceae_Spongiispira	Bacteroidota_Bacteroidia_Flavobacteriales_NS7_marine_group	Proteobacteria_Gammaproteobacteria_Alteromonadales_Alteromonadaceae_Glaciecola	Proteobacteria_Gammaproteobacteria_Alteromonadales_Alteromonadaceae_Glaciecola	Bacteroidota_Bacteroidia_Flavobacteriales_Flavobacteriaceae_Aureimarina	Proteobacteria_Gammaproteobacteria_Alteromonadales_Alteromonadaceae_Glaciecola	Chloroflexi_Dehalococcoidia_SAR202_clade	Proteobacteria_Gammaproteobacteria_KI89A_clade	Proteobacteria_Alphaproteobacteria_Rhodospirillales_AEGEAN-169_marine_group	Proteobacteria_Gammaproteobacteria_Alteromonadales_Pseudoalteromonadaceae_Pseudoalteromonas	Proteobacteria_Gammaproteobacteria_Alteromonadales_Pseudoalteromonadaceae_Pseudoalteromonas
3	Bacteroidota_Bacteroidia_Flavobacteriales_Crocinitomicaceae_Fluviicola	Bacteroidota_Bacteroidia_Flavobacteriales_Flavobacteriaceae_NS4_marine_group	Cyanobacteria_Cyanobacteriia_Synechococcales_Cyanobiaceae_Synechococcus_CC9902	Proteobacteria_Gammaproteobacteria_Oceanospirillales_Saccharospirillaceae_Spongiispira	Bacteroidota_Bacteroidia_Flavobacteriales_NS9_marine_group	Proteobacteria_Gammaproteobacteria_Oceanospirillales_Saccharospirillaceae_Spongiispira	Proteobacteria_Gammaproteobacteria_Alteromonadales_Alteromonadaceae_Glaciecola	Proteobacteria_Gammaproteobacteria_Alteromonadales_Pseudoalteromonadaceae_Psychrosphaera	Proteobacteria_Gammaproteobacteria_Alteromonadales_Alteromonadaceae_Glaciecola	Cyanobacteria_Cyanobacteriia_Synechococcales_Cyanobiaceae_Synechococcus_CC9902	Proteobacteria_Alphaproteobacteria_SAR11_clade_Clade_Ia	Proteobacteria_Alphaproteobacteria_Puniceispirillales_SAR116_clade	Proteobacteria_Gammaproteobacteria_Alteromonadales_Pseudoalteromonadaceae_Pseudoalteromonas	Proteobacteria_Gammaproteobacteria_Alteromonadales_Pseudoalteromonadaceae_Pseudoalteromonas
4	Bacteroidota_Bacteroidia_Flavobacteriales_NS9_marine_group	Cyanobacteria_Cyanobacteriia_Synechococcales_Cyanobiaceae_Synechococcus_CC9902	Proteobacteria_Gammaproteobacteria_KI89A_clade	Proteobacteria_Gammaproteobacteria_Oceanospirillales_Saccharospirillaceae_Spongiispira	Proteobacteria_Gammaproteobacteria_Pseudomonadales_Pseudomonadaceae_Pseudomonas	Proteobacteria_Gammaproteobacteria_Oceanospirillales_Saccharospirillaceae_Spongiispira	Proteobacteria_Gammaproteobacteria_Alteromonadales_Alteromonadaceae_Glaciecola	Bacteroidota_Bacteroidia_Flavobacteriales_Flavobacteriaceae_Aureimarina	Proteobacteria_Gammaproteobacteria_Alteromonadales_Alteromonadaceae_Glaciecola	Proteobacteria_Alphaproteobacteria_SAR11_clade_Clade_Ia	Proteobacteria_Gammaproteobacteria_KI89A_clade	Proteobacteria_Gammaproteobacteria_KI89A_clade	Proteobacteria_Gammaproteobacteria_Alteromonadales_Pseudoalteromonadaceae_Pseudoalteromonas	Proteobacteria_Gammaproteobacteria_Alteromonadales_Pseudoalteromonadaceae_Pseudoalteromonas
5	Bacteroidota_Bacteroidia_Flavobacteriales_NS9_marine_group	Cyanobacteria_Cyanobacteriia_Synechococcales_Cyanobiaceae_Synechococcus_CC9902	Proteobacteria_Gammaproteobacteria_Oceanospirillales_Saccharospirillaceae_Spongiispira	Bacteroidota_Bacteroidia_Flavobacteriales_Cryomorphaceae	Bacteroidota_Bacteroidia_Flavobacteriales_Flavobacteriaceae_NS4_marine_group	Proteobacteria_Gammaproteobacteria_Oceanospirillales_Saccharospirillaceae_Spongiispira	Bacteroidota_Bacteroidia_Flavobacteriales_Flavobacteriaceae_Aureimarina	Proteobacteria_Gammaproteobacteria_Alteromonadales_Alteromonadaceae_Glaciecola	Proteobacteria_Gammaproteobacteria_Alteromonadales_Alteromonadaceae_Glaciecola	Proteobacteria_Alphaproteobacteria_Thalassobaculales_Nisaeaceae_OM75_clade	Proteobacteria_Alphaproteobacteria_SAR11_clade_Clade_Ia	Proteobacteria_Alphaproteobacteria_SAR11_clade_Clade_IV	Proteobacteria_Gammaproteobacteria_Alteromonadales_Pseudoalteromonadaceae_Pseudoalteromonas	Proteobacteria_Gammaproteobacteria_Alteromonadales_Pseudoalteromonadaceae_Pseudoalteromonas
6	Bacteroidota_Bacteroidia_Flavobacteriales_Flavobacteriaceae_Pseudofulvibacter	Cyanobacteria_Cyanobacteriia_Synechococcales_Cyanobiaceae_Synechococcus_CC9902	Bacteroidota_Bacteroidia_Flavobacteriales_NS9_marine_group	Proteobacteria_Gammaproteobacteria_Alteromonadales_Alteromonadaceae_Glaciecola	control+nutrients	Proteobacteria_Gammaproteobacteria_SAR86_clade	Proteobacteria_Gammaproteobacteria_Alteromonadales_Alteromonadaceae_Glaciecola	Bacteroidota_Bacteroidia_Flavobacteriales_Flavobacteriaceae_Aureimarina	Bacteroidota_Bacteroidia_Flavobacteriales_Flavobacteriaceae_Aureimarina	Chloroflexi_Dehalococcoidia_SAR202_clade	Proteobacteria_Alphaproteobacteria_SAR11_clade_Clade_Ia	Chloroflexi_Dehalococcoidia_SAR202_clade	Proteobacteria_Gammaproteobacteria_Alteromonadales_Pseudoalteromonadaceae_Pseudoalteromonas	Proteobacteria_Gammaproteobacteria_Alteromonadales_Pseudoalteromonadaceae_Pseudoalteromonas
7	Proteobacteria_Gammaproteobacteria_KI89A_clade	Proteobacteria_Alphaproteobacteria_Rhodospirillales_AEGEAN-169_marine_group	Proteobacteria_Gammaproteobacteria_Oceanospirillales_Oleiphilaceae_Oleiphilus	Proteobacteria_Gammaproteobacteria_Oceanospirillales_Saccharospirillaceae_Spongiispira	Proteobacteria_Gammaproteobacteria_KI89A_clade	Bacteroidota_Bacteroidia_Flavobacteriales_Flavobacteriaceae_Aureimarina	Proteobacteria_Gammaproteobacteria_Alteromonadales_Alteromonadaceae_Glaciecola	Proteobacteria_Gammaproteobacteria_Alteromonadales_Pseudoalteromonadaceae_Psychrosphaera	Bacteroidota_Bacteroidia_Flavobacteriales_Flavobacteriaceae_Aureimarina	Cyanobacteria_Cyanobacteriia_Synechococcales_Cyanobiaceae_Synechococcus_CC9902	Proteobacteria_Alphaproteobacteria_SAR11_clade_Clade_IV	Proteobacteria_Alphaproteobacteria_SAR11_clade_Clade_Ia	Proteobacteria_Gammaproteobacteria_Alteromonadales_Pseudoalteromonadaceae_Pseudoalteromonas	Proteobacteria_Gammaproteobacteria_Alteromonadales_Pseudoalteromonadaceae_Pseudoalteromonas
8	Proteobacteria_Gammaproteobacteria_KI89A_clade	Bacteroidota_Bacteroidia_Flavobacteriales_Flavobacteriaceae_Aureimarina	Proteobacteria_Alphaproteobacteria_Caulobacterales_Hyphomonadaceae_Ponticaulis	Bacteroidota_Bacteroidia_Flavobacteriales_Flavobacteriaceae_NS4_marine_group	Proteobacteria_Gammaproteobacteria_KI89A_clade	Proteobacteria_Alphaproteobacteria_SAR11_clade_Clade_Ia	Proteobacteria_Gammaproteobacteria_Alteromonadales_Alteromonadaceae_Glaciecola	Proteobacteria_Gammaproteobacteria_Alteromonadales_Alteromonadaceae_Glaciecola	Proteobacteria_Gammaproteobacteria_Alteromonadales_Alteromonadaceae_Glaciecola	SAR324_clade(Marine_group_B)	Proteobacteria_Alphaproteobacteria_SAR11_clade_Clade_Ia	Proteobacteria_Alphaproteobacteria_Rhodobacterales_Rhodobacteraceae_Ascidiaceihabitans	Proteobacteria_Gammaproteobacteria_Alteromonadales_Pseudoalteromonadaceae_Pseudoalteromonas	Proteobacteria_Gammaproteobacteria_Alteromonadales_Pseudoalteromonadaceae_Pseudoalteromonas
9	Bacteroidota_Bacteroidia_Flavobacteriales_NS9_marine_group	Proteobacteria_Alphaproteobacteria_Rickettsiales_S25-593	Proteobacteria_Alphaproteobacteria_Caulobacterales_Hyphomonadaceae_Ponticaulis	Proteobacteria_Gammaproteobacteria_Alteromonadales_Alteromonadaceae_Glaciecola	NB1-j	Proteobacteria_Gammaproteobacteria_Alteromonadales_Alteromonadaceae_Glaciecola	Bacteroidota_Bacteroidia_Flavobacteriales_Flavobacteriaceae_Aureimarina	Bacteroidota_Bacteroidia_Flavobacteriales_Flavobacteriaceae_Aureimarina	Proteobacteria_Gammaproteobacteria_Alteromonadales_Alteromonadaceae_Glaciecola	Chloroflexi_Dehalococcoidia_SAR202_clade	Proteobacteria_Alphaproteobacteria_Thalassobaculales_Nisaeaceae_OM75_clade	Proteobacteria_Alphaproteobacteria_SAR11_clade_Clade_Ia	Proteobacteria_Gammaproteobacteria_Alteromonadales_Pseudoalteromonadaceae_Pseudoalteromonas	Proteobacteria_Gammaproteobacteria_Alteromonadales_Pseudoalteromonadaceae_Pseudoalteromonas
10	Cyanobacteria_Cyanobacteriia_Synechococcales_Cyanobiaceae_Synechococcus_CC9902	Bacteroidota_Bacteroidia_Flavobacteriales_Flavobacteriaceae_NS2b_marine_group	Proteobacteria_Gammaproteobacteria_Cellvibrionales_Halieaceae_OM60(NOR5)_clade	Marinimicrobia_(SAR406_clade)	Bacteroidota_Bacteroidia_Flavobacteriales_Flavobacteriaceae_Pseudofulvibacter	Bacteroidota_Bacteroidia_Flavobacteriales_Flavobacteriaceae_NS5_marine_group	Proteobacteria_Gammaproteobacteria_Alteromonadales_Alteromonadaceae_Glaciecola	Proteobacteria_Gammaproteobacteria_Alteromonadales_Alteromonadaceae_Glaciecola	Bacteroidota_Bacteroidia_Flavobacteriales_Flavobacteriaceae_Aureimarina	Proteobacteria_Alphaproteobacteria_SAR11_clade_Clade_Ia	Proteobacteria_Alphaproteobacteria_Thalassobaculales_Nisaeaceae_OM75_clade	Proteobacteria_Gammaproteobacteria_KI89A_clade	Proteobacteria_Gammaproteobacteria_Alteromonadales_Pseudoalteromonadaceae_Pseudoalteromonas	Proteobacteria_Gammaproteobacteria_Alteromonadales_Pseudoalteromonadaceae_Pseudoalteromonas
11	Proteobacteria_Alphaproteobacteria_SAR11_clade_Clade_Ia	Cyanobacteria_Cyanobacteriia_Synechococcales_Cyanobiaceae_Synechococcus_CC9902	Proteobacteria_Gammaproteobacteria_KI89A_clade	Proteobacteria_Alphaproteobacteria_Rhodospirillales_AEGEAN-169_marine_group	Proteobacteria_Gammaproteobacteria_Pseudomonadales_Pseudomonadaceae_Pseudomonas	Proteobacteria_Gammaproteobacteria_Alteromonadales_Alteromonadaceae_Glaciecola	Bacteroidota_Bacteroidia_Flavobacteriales_Flavobacteriaceae_Aureimarina	Proteobacteria_Gammaproteobacteria_Alteromonadales_Alteromonadaceae_Glaciecola	Proteobacteria_Gammaproteobacteria_Alteromonadales_Alteromonadaceae_Glaciecola	Cyanobacteria_Cyanobacteriia_Synechococcales_Cyanobiaceae_Synechococcus_CC9902	Proteobacteria_Alphaproteobacteria	Proteobacteria_Alphaproteobacteria_SAR11_clade_Clade_Ia	Proteobacteria_Gammaproteobacteria_Alteromonadales_Pseudoalteromonadaceae_Pseudoalteromonas	Proteobacteria_Gammaproteobacteria_Alteromonadales_Pseudoalteromonadaceae_Pseudoalteromonas
12	Bacteroidota_Bacteroidia_Flavobacteriales_NS9_marine_group	Proteobacteria_Alphaproteobacteria_Puniceispirillales_SAR116_clade	Proteobacteria_Alphaproteobacteria_Caulobacterales_Hyphomonadaceae_Ponticaulis	Proteobacteria_Alphaproteobacteria_SAR11_clade_Clade_Ia	Verrucomicrobiota_Lentisphaeria_P.palmC41	Bacteroidota_Bacteroidia_Flavobacteriales_Flavobacteriaceae_NS4_marine_group	Proteobacteria_Gammaproteobacteria_Alteromonadales_Alteromonadaceae_Glaciecola	Proteobacteria_Gammaproteobacteria_Alteromonadales_Alteromonadaceae_Glaciecola	Proteobacteria_Gammaproteobacteria_Alteromonadales_Alteromonadaceae_Glaciecola	Proteobacteria_Alphaproteobacteria_Defluviicoccales	Proteobacteria_Alphaproteobacteria_SAR11_clade_Clade_Ia	Proteobacteria_Alphaproteobacteria_SAR11_clade_Clade_Ia	Proteobacteria_Gammaproteobacteria_Alteromonadales_Pseudoalteromonadaceae_Pseudoalteromonas	Proteobacteria_Gammaproteobacteria_Alteromonadales_Pseudoalteromonadaceae_Pseudoalteromonas
13	Proteobacteria_Gammaproteobacteria_Cellvibrionales_Halieaceae_OM60(NOR5)_clade	Bacteroidota_Bacteroidia_Flavobacteriales_NS9_marine_group	Proteobacteria_Gammaproteobacteria_Oceanospirillales_Oleiphilaceae_Oleiphilus	Bacteroidota_Bacteroidia_Flavobacteriales_Flavobacteriaceae_Pseudofulvibacter	Proteobacteria_Gammaproteobacteria_SAR86_clade	Proteobacteria_Gammaproteobacteria_Alteromonadales_Alteromonadaceae_Glaciecola	Proteobacteria_Gammaproteobacteria_Alteromonadales_Alteromonadaceae_Glaciecola	Proteobacteria_Gammaproteobacteria_Alteromonadales_Pseudoalteromonadaceae_Psychrosphaera	Proteobacteria_Gammaproteobacteria_Alteromonadales_Alteromonadaceae_Glaciecola	Proteobacteria_Alphaproteobacteria_SAR11_clade_Clade_II	Chloroflexi_Dehalococcoidia_SAR202_clade	Proteobacteria_Gammaproteobacteria_KI89A_clade	Proteobacteria_Gammaproteobacteria_Alteromonadales_Pseudoalteromonadaceae_Pseudoalteromonas	Proteobacteria_Gammaproteobacteria_Alteromonadales_Pseudoalteromonadaceae_Pseudoalteromonas
14	Cyanobacteria_Cyanobacteriia_Synechococcales_Cyanobiaceae_Synechococcus_CC9902	Bacteroidota_Bacteroidia_Flavobacteriales_Flavobacteriaceae_Aureimarina	Proteobacteria_Gammaproteobacteria_KI89A_clade	Bacteroidota_Bacteroidia_Flavobacteriales_Flavobacteriaceae_NS2b_marine_group	Proteobacteria_Gammaproteobacteria_Oceanospirillales_Saccharospirillaceae_Spongiispira	Bacteroidota_Bacteroidia_Flavobacteriales_Flavobacteriaceae_Aureimarina	Bacteroidota_Bacteroidia_Flavobacteriales_Flavobacteriaceae_Aureimarina	Proteobacteria_Gammaproteobacteria_Alteromonadales_Pseudoalteromonadaceae_Psychrosphaera	Proteobacteria_Gammaproteobacteria_Alteromonadales_Alteromonadaceae_Glaciecola	Proteobacteria_Gammaproteobacteria_KI89A_clade	Proteobacteria_Alphaproteobacteria_Puniceispirillales_SAR116_clade	Proteobacteria_Alphaproteobacteria_Puniceispirillales_SAR116_clade	Proteobacteria_Gammaproteobacteria_Alteromonadales_Pseudoalteromonadaceae_Pseudoalteromonas	Proteobacteria_Gammaproteobacteria_Alteromonadales_Pseudoalteromonadaceae_Pseudoalteromonas
15	Bacteroidota_Bacteroidia_Flavobacteriales_NS9_marine_group	Cyanobacteria_Cyanobacteriia_Synechococcales_Cyanobiaceae_Synechococcus_CC9902	Proteobacteria_Alphaproteobacteria_Caulobacterales_Hyphomonadaceae_Ponticaulis	Proteobacteria_Alphaproteobacteria_Rhodobacterales_Rhodobacteraceae_HIMB11	Verrucomicrobiota_Verrucomicrobiae_Pedosphaerales_Pedosphaeraceae_SCGC_AAA164-E04	Proteobacteria_Gammaproteobacteria_Oceanospirillales_Saccharospirillaceae_Spongiispira	Proteobacteria_Gammaproteobacteria_Alteromonadales_Alteromonadaceae_Glaciecola	Proteobacteria_Gammaproteobacteria_Alteromonadales_Alteromonadaceae_Glaciecola	Proteobacteria_Gammaproteobacteria_Alteromonadales_Alteromonadaceae_Glaciecola	Proteobacteria_Gammaproteobacteria_KI89A_clade	Proteobacteria_Alphaproteobacteria_Puniceispirillales_SAR116_clade	Proteobacteria_Gammaproteobacteria_KI89A_clade	Proteobacteria_Gammaproteobacteria_Alteromonadales_Pseudoalteromonadaceae_Pseudoalteromonas	Proteobacteria_Gammaproteobacteria_Alteromonadales_Pseudoalteromonadaceae_Pseudoalteromonas
16	Proteobacteria_Alphaproteobacteria_SAR11_clade_Clade_Ia	Proteobacteria_Alphaproteobacteria_SAR11_clade_Clade_Ia	Proteobacteria_Alphaproteobacteria_Puniceispirillales_SAR116_clade_Candidatus_Puniceispirillum	Proteobacteria_Alphaproteobacteria_Rhodobacterales_Rhodobacteraceae	Proteobacteria_Gammaproteobacteria_Oceanospirillales_Pseudohongiellaceae_Pseudohongiella	Proteobacteria_Gammaproteobacteria_Oceanospirillales_Saccharospirillaceae	Proteobacteria_Gammaproteobacteria_Alteromonadales_Alteromonadaceae_Glaciecola	Proteobacteria_Gammaproteobacteria_Alteromonadales_Pseudoalteromonadaceae_Psychrosphaera	Proteobacteria_Gammaproteobacteria_Alteromonadales_Alteromonadaceae_Glaciecola	Proteobacteria_Gammaproteobacteria_Burkholderiales_Comamonadaceae_Caenimonas	Bacteroidota_Bacteroidia_Flavobacteriales_Flavobacteriaceae_NS4_marine_group	Proteobacteria_Alphaproteobacteria_Rhodobacterales_Rhodobacteraceae_Ascidiaceihabitans	Proteobacteria_Gammaproteobacteria_Alteromonadales_Pseudoalteromonadaceae_Pseudoalteromonas	Proteobacteria_Gammaproteobacteria_Alteromonadales_Pseudoalteromonadaceae_Pseudoalteromonas
17	Verrucomicrobiota_Verrucomicrobiae_Verrucomicrobiales_DEV007	Bacteroidota_Bacteroidia_Flavobacteriales_Flavobacteriaceae_NS4_marine_group	Bacteroidota_Bacteroidia_Flavobacteriales_NS9_marine_group	Proteobacteria_Gammaproteobacteria_Alteromonadales_Alteromonadaceae_Glaciecola	Bacteroidota_Bacteroidia_Flavobacteriales_Crocinitomicaceae_Salinirepens	Proteobacteria_Gammaproteobacteria_Alteromonadales_Alteromonadaceae_Glaciecola	Proteobacteria_Gammaproteobacteria_Alteromonadales_Alteromonadaceae_Glaciecola	Proteobacteria_Gammaproteobacteria_Alteromonadales_Pseudoalteromonadaceae_Psychrosphaera	Proteobacteria_Gammaproteobacteria_Alteromonadales_Alteromonadaceae_Glaciecola	Bacteroidota_Bacteroidia_Flavobacteriales_Flavobacteriaceae_NS4_marine_group	Proteobacteria_Alphaproteobacteria_SAR11_clade_Clade_Ia	Proteobacteria_Gammaproteobacteria_UBA10353_marine_group	Proteobacteria_Gammaproteobacteria_Alteromonadales_Pseudoalteromonadaceae_Pseudoalteromonas	Proteobacteria_Gammaproteobacteria_Alteromonadales_Pseudoalteromonadaceae_Pseudoalteromonas
18	Proteobacteria_Gammaproteobacteria_OM182_clade	Bacteroidota_Bacteroidia_Flavobacteriales_Flavobacteriaceae_NS5_marine_group	Proteobacteria_Gammaproteobacteria_Oceanospirillales_	Chloroflexi_Dehalococcoidia_SAR202_clade	Proteobacteria_Alphaproteobacteria_Rhodobacterales_Rhodobacteraceae_Aestuariicoccus	Proteobacteria_Gammaproteobacteria_KI89A_clade	Proteobacteria_Gammaproteobacteria_Alteromonadales_Alteromonadaceae_Glaciecola	Proteobacteria_Gammaproteobacteria_Alteromonadales_Pseudoalteromonadaceae_Psychrosphaera	Proteobacteria_Gammaproteobacteria_Alteromonadales_Alteromonadaceae_Glaciecola	Proteobacteria_Alphaproteobacteria_SAR11_clade_Clade_Ia	Proteobacteria_Gammaproteobacteria_Oceanospirillales_Pseudohongiellaceae_Pseudohongiella	Cyanobacteria_Cyanobacteriia_Synechococcales_Cyanobiaceae_Prochlorococcus_MIT9313	Proteobacteria_Gammaproteobacteria_Alteromonadales_Pseudoalteromonadaceae_Pseudoalteromonas	Proteobacteria_Gammaproteobacteria_Alteromonadales_Pseudoalteromonadaceae_Pseudoalteromonas
19	Bacteroidota_Bacteroidia_Flavobacteriales_NS9_marine_group	Bacteroidota_Bacteroidia_Flavobacteriales_Flavobacteriaceae_Aureimarina	Bacteroidota_Bacteroidia_Flavobacteriales_NS9_marine_group	Proteobacteria_Alphaproteobacteria_SAR11_clade_Clade_Ia	Proteobacteria_Alphaproteobacteria_Rhodobacterales_Rhodobacteraceae	Bacteroidota_Bacteroidia_Flavobacteriales_Flavobacteriaceae_Aureimarina	Bacteroidota_Bacteroidia_Flavobacteriales_Flavobacteriaceae_Aureimarina	Proteobacteria_Gammaproteobacteria_Alteromonadales_Alteromonadaceae_Glaciecola	Bacteroidota_Bacteroidia_Flavobacteriales_Flavobacteriaceae_Aureimarina	Chloroflexi_Dehalococcoidia_SAR202_clade	Proteobacteria_Alphaproteobacteria_SAR11_clade_Clade_Ia	Chloroflexi_Dehalococcoidia_SAR202_clade	Proteobacteria_Gammaproteobacteria_Alteromonadales_Pseudoalteromonadaceae_Pseudoalteromonas	Proteobacteria_Gammaproteobacteria_Alteromonadales_Pseudoalteromonadaceae_Pseudoalteromonas
20	Bacteroidota_Bacteroidia_Flavobacteriales_Flavobacteriaceae_Pseudofulvibacter	Bacteroidota_Bacteroidia_Flavobacteriales_Flavobacteriaceae_Pseudofulvibacter	Proteobacteria_Gammaproteobacteria_KI89A_clade	Marinimicrobia_(SAR406_clade)	Proteobacteria_Gammaproteobacteria_Cellvibrionales_Cellvibrionaceae_Marinagarivorans	Proteobacteria_Gammaproteobacteria_Oceanospirillales_Saccharospirillaceae	Proteobacteria_Gammaproteobacteria_Alteromonadales_Alteromonadaceae_Glaciecola	Proteobacteria_Gammaproteobacteria_Alteromonadales_Pseudoalteromonadaceae_Pseudoalteromonas	Bacteroidota_Bacteroidia_Flavobacteriales_Flavobacteriaceae_Aureimarina	Proteobacteria_Alphaproteobacteria_SAR11_clade_Clade_II	Proteobacteria_Alphaproteobacteria_Rhodospirillales_AEGEAN-169_marine_group	Proteobacteria_Gammaproteobacteria_SAR86_clade	Proteobacteria_Gammaproteobacteria_Alteromonadales_Pseudoalteromonadaceae_Pseudoalteromonas	Proteobacteria_Gammaproteobacteria_Alteromonadales_Pseudoalteromonadaceae_Pseudoalteromonas
21	Proteobacteria_Gammaproteobacteria_Alteromonadales_Pseudoalteromonadaceae_Pseudoalteromonas	Proteobacteria_Alphaproteobacteria_SAR11_clade_Clade_Ia	Proteobacteria_Alphaproteobacteria_Caulobacterales_Hyphomonadaceae_Ponticaulis	Bacteroidota_Bacteroidia_Flavobacteriales_Flavobacteriaceae_NS2b_marine_group	Proteobacteria_Gammaproteobacteria_Alteromonadales_Alteromonadaceae_Glaciecola	Bacteroidota_Bacteroidia_Flavobacteriales_Flavobacteriaceae_NS2b_marine_group	Proteobacteria_Gammaproteobacteria_Alteromonadales_Alteromonadaceae_Glaciecola	Bacteroidota_Bacteroidia_Flavobacteriales_Flavobacteriaceae_Aureimarina	Proteobacteria_Gammaproteobacteria_Alteromonadales_Alteromonadaceae_Glaciecola	Proteobacteria_Alphaproteobacteria_SAR11_clade_Clade_Ia	Chloroflexi_Dehalococcoidia_SAR202_clade	Proteobacteria_Gammaproteobacteria_KI89A_clade	Proteobacteria_Gammaproteobacteria_Alteromonadales_Pseudoalteromonadaceae_Pseudoalteromonas	Proteobacteria_Gammaproteobacteria_Alteromonadales_Pseudoalteromonadaceae_Pseudoalteromonas
