## Supplemental 7 for "Phytoplankton exudates provide full nutrition to a subset of accompanying heterotrophic bacteria via carbon, nitrogen and phosphorus allocation"

### Sheet: Sheet1
Subsampled read counts for all ASVs of the top responsive (after exudate additions) genera Aureimarina, Psychrosphaera, Pseudoalteromonas and Glaciecola
EN1_0.2	E3_0.2	EN2_0.2	CN3_0.2	C4_5	C4_0.2	C1_5	C1_0.2	t0_b_5	t0_b_0.2	CN2_5	CN2_0.2	t0_c_5	t0_c_0.2	CN1_5	CN1_0.2	t0_a_5	t0_a_0.2	C3_5	C3_0.2	C2_5	C2_0.2	CN4_5	CN4_0.2	E2_0.2	EN1_5	EN2_5	t0_a	t0_b	t0_c	CN1	CN2	CN3	PN1	PN2	PN3	C1	C2	C3	P1	P2	P3	read_sums_coastal	read_sums_open
e+n	e	e+n	c+n	c	c	c	c	t0	t0	c+n	c+n	t0	t0	c+n	c+n	t0	t0	c	c	c	c	c+n	c+n	e	e+n	e+n	t0	t0	t0	c+n	c+n	c+n	e+n	e+n	e+n	c	c	c	e	e	e
coastal_nutrient	coastal_nutrient	coastal_nutrient	coastal_nutrient	coastal_nutrient	coastal_nutrient	coastal_nutrient	coastal_nutrient	coastal_nutrient	coastal_nutrient	coastal_nutrient	coastal_nutrient	coastal_nutrient	coastal_nutrient	coastal_nutrient	coastal_nutrient	coastal_nutrient	coastal_nutrient	coastal_nutrient	coastal_nutrient	coastal_nutrient	coastal_nutrient	coastal_nutrient	coastal_nutrient	coastal_nutrient	coastal_nutrient	coastal_nutrient	open_ocean_nutrient	open_ocean_nutrient	open_ocean_nutrient	open_ocean_nutrient	open_ocean_nutrient	open_ocean_nutrient	open_ocean_nutrient	open_ocean_nutrient	open_ocean_nutrient	open_ocean_nutrient	open_ocean_nutrient	open_ocean_nutrient	open_ocean_nutrient	open_ocean_nutrient	open_ocean_nutrient
26	7	32	9	4	4	6	17	0	7	0	16	0	11	0	9	5	11	0	10	0	6	8	12	73	10	53	0	0	0	0	0	0	0	0	0	1	0	0	0	0	0	337	Bacteria	Bacteroidota	Bacteroidia	Flavobacteriales	Flavobacteriaceae	Aureimarina
25	3	35	11	7	8	0	0	10	12	0	12	0	14	8	9	0	6	0	11	0	2	11	28	69	10	63	0	0	0	0	0	0	0	0	0	0	0	0	0	0	0	354	Bacteria	Bacteroidota	Bacteroidia	Flavobacteriales	Flavobacteriaceae	Aureimarina
7	0	8	4	0	7	0	0	0	6	0	7	0	0	0	2	0	6	0	6	0	6	2	8	21	3	16	0	0	0	0	0	0	0	0	0	0	0	0	0	0	0	109	Bacteria	Bacteroidota	Bacteroidia	Flavobacteriales	Flavobacteriaceae	Aureimarina
9	0	17	5	0	6	0	0	0	5	0	4	0	0	0	1	0	6	0	4	0	4	8	7	25	0	25	0	0	0	0	0	0	0	0	0	0	0	0	0	0	0	126	Bacteria	Bacteroidota	Bacteroidia	Flavobacteriales	Flavobacteriaceae	Aureimarina
20	4	16	10	9	7	0	0	9	9	0	9	0	14	0	6	0	5	0	10	0	4	3	16	49	16	50	0	0	0	0	0	0	0	0	0	0	0	0	0	0	0	266	Bacteria	Bacteroidota	Bacteroidia	Flavobacteriales	Flavobacteriaceae	Aureimarina
12	0	8	1	0	4	0	0	0	2	0	9	0	0	0	7	0	5	0	5	0	2	5	4	24	0	24	0	0	0	0	0	0	0	0	0	0	0	0	0	0	0	112	Bacteria	Bacteroidota	Bacteroidia	Flavobacteriales	Flavobacteriaceae	Aureimarina
21	3	30	12	7	15	0	0	0	8	0	9	0	9	0	9	0	3	3	7	0	7	1	12	45	11	38	0	0	0	0	0	0	0	0	0	0	0	0	0	0	0	250	Bacteria	Bacteroidota	Bacteroidia	Flavobacteriales	Flavobacteriaceae	Aureimarina
21	2	17	5	0	5	0	0	0	8	0	4	0	0	0	12	0	1	0	3	0	5	5	9	40	0	34	0	0	0	0	0	0	0	0	0	0	0	0	0	0	0	171	Bacteria	Bacteroidota	Bacteroidia	Flavobacteriales	Flavobacteriaceae	Aureimarina
11	0	11	1	0	4	0	0	0	2	0	8	0	0	0	4	0	1	0	2	0	1	2	4	28	0	19	0	0	0	0	0	0	0	0	0	0	0	0	0	0	0	98	Bacteria	Bacteroidota	Bacteroidia	Flavobacteriales	Flavobacteriaceae	Aureimarina
14	0	13	5	0	6	0	0	3	1	0	8	0	0	0	2	0	1	0	6	0	8	6	8	24	6	27	0	0	0	0	0	0	0	0	0	0	0	0	0	0	0	138	Bacteria	Bacteroidota	Bacteroidia	Flavobacteriales	Flavobacteriaceae	Aureimarina
0	0	0	0	0	0	0	0	0	0	0	0	0	0	0	0	0	1	0	0	0	0	0	0	0	0	0	0	0	0	0	0	0	0	0	0	0	0	0	0	0	0	1	Bacteria	Bacteroidota	Bacteroidia	Flavobacteriales	Flavobacteriaceae	Aureimarina
13	0	9	0	0	2	0	0	0	4	0	9	0	0	0	5	0	0	0	6	0	8	1	9	23	0	25	0	0	0	0	0	0	0	0	0	0	0	0	0	0	0	114	Bacteria	Bacteroidota	Bacteroidia	Flavobacteriales	Flavobacteriaceae	Aureimarina
7	0	7	0	0	0	0	0	0	2	0	3	0	0	0	0	0	0	0	6	0	1	0	4	22	0	20	0	0	0	0	0	0	0	0	0	0	0	0	0	0	0	72	Bacteria	Bacteroidota	Bacteroidia	Flavobacteriales	Flavobacteriaceae	Aureimarina
9	0	10	0	0	3	0	0	0	0	0	4	0	0	0	0	0	0	0	1	0	2	0	6	20	0	17	0	0	0	0	0	0	0	0	0	0	0	0	0	0	0	72	Bacteria	Bacteroidota	Bacteroidia	Flavobacteriales	Flavobacteriaceae	Aureimarina
0	0	0	0	0	0	0	0	0	0	0	0	0	0	0	0	0	0	0	0	0	0	0	0	6	0	0	0	0	0	0	0	0	0	0	0	0	0	0	0	0	0	6	Bacteria	Bacteroidota	Bacteroidia	Flavobacteriales	Flavobacteriaceae	Aureimarina
0	0	0	0	0	0	0	0	0	0	0	0	0	0	0	0	0	0	0	0	0	0	0	0	0	0	4	0	0	0	0	0	0	0	0	0	0	0	0	0	0	0	4	Bacteria	Bacteroidota	Bacteroidia	Flavobacteriales	Flavobacteriaceae	Aureimarina
0	0	0	0	0	0	0	0	0	0	0	0	0	0	0	0	0	0	0	0	0	0	0	0	3	0	0	0	0	0	0	0	0	0	0	0	0	0	0	0	0	0	3	Bacteria	Bacteroidota	Bacteroidia	Flavobacteriales	Flavobacteriaceae	Aureimarina
0	0	0	0	0	0	0	0	0	0	0	0	0	0	0	0	0	0	0	0	0	0	0	0	0	0	1	0	0	0	0	0	0	0	0	0	0	0	0	0	0	0	1	Bacteria	Bacteroidota	Bacteroidia	Flavobacteriales	Flavobacteriaceae	Aureimarina
0	0	1	0	0	0	0	0	0	0	0	0	0	0	0	0	0	0	0	0	0	0	0	0	0	0	0	0	0	0	0	0	0	0	0	0	0	0	0	0	0	0	1	Bacteria	Bacteroidota	Bacteroidia	Flavobacteriales	Flavobacteriaceae	Aureimarina
195	19	214	63	27	71	6	17	22	66	0	102	0	48	8	66	5	46	3	77	0	56	52	127	472	56	416	0	0	0	0	0	0	0	0	0	1	0	0	0	0	0		sums_Aureimarina
12	12	9	0	13	9	8	0	7	8	0	0	0	0	0	0	0	4	6	5	0	3	8	0	19	29	44	0	0	0	0	0	0	0	0	0	0	0	0	0	0	0	196	Bacteria	Proteobacteria	Gammaproteobacteria	Alteromonadales	Pseudoalteromonadaceae	Psychrosphaera
6	9	9	0	6	0	0	0	0	0	0	0	0	0	0	0	4	0	0	0	0	0	0	3	15	25	50	0	0	0	0	0	0	0	0	0	0	0	0	0	0	0	127	Bacteria	Proteobacteria	Gammaproteobacteria	Alteromonadales	Pseudoalteromonadaceae	Psychrosphaera
0	0	2	0	0	0	0	0	2	0	0	0	0	0	0	0	1	0	0	0	0	0	1	0	0	0	3	0	0	0	0	0	0	0	0	0	0	0	0	0	0	0	9	Bacteria	Proteobacteria	Gammaproteobacteria	Alteromonadales	Pseudoalteromonadaceae	Psychrosphaera
0	0	0	0	0	0	0	0	1	0	0	0	0	0	0	0	0	0	0	0	0	0	0	0	0	0	0	0	0	0	0	0	0	0	0	0	0	0	0	0	0	0	1	Bacteria	Proteobacteria	Gammaproteobacteria	Alteromonadales	Pseudoalteromonadaceae	Psychrosphaera
5	7	13	0	13	0	11	0	0	0	0	0	0	0	0	0	0	0	11	0	0	0	5	0	8	23	35	0	0	0	0	0	0	0	0	0	0	0	0	0	0	0	131	Bacteria	Proteobacteria	Gammaproteobacteria	Alteromonadales	Pseudoalteromonadaceae	Psychrosphaera
8	6	15	0	6	0	0	0	0	0	0	0	0	0	0	0	0	0	0	0	0	0	0	0	8	14	27	0	0	0	0	0	0	0	0	0	0	0	0	0	0	0	84	Bacteria	Proteobacteria	Gammaproteobacteria	Alteromonadales	Pseudoalteromonadaceae	Psychrosphaera
7	5	10	0	4	0	0	0	0	0	0	0	0	0	0	0	0	0	0	0	0	0	0	0	9	17	19	0	0	0	0	0	0	0	0	0	0	0	0	0	0	0	71	Bacteria	Proteobacteria	Gammaproteobacteria	Alteromonadales	Pseudoalteromonadaceae	Psychrosphaera
5	12	5	0	3	0	0	0	0	0	0	0	0	0	0	0	0	0	0	0	0	0	0	0	6	17	19	0	0	0	0	0	0	0	0	0	0	0	0	0	0	0	67	Bacteria	Proteobacteria	Gammaproteobacteria	Alteromonadales	Pseudoalteromonadaceae	Psychrosphaera
0	10	10	0	0	0	0	0	0	0	0	0	0	0	0	0	0	0	0	0	0	0	0	0	5	16	24	0	0	0	0	0	0	0	0	0	0	0	0	0	0	0	65	Bacteria	Proteobacteria	Gammaproteobacteria	Alteromonadales	Pseudoalteromonadaceae	Psychrosphaera
3	5	6	0	3	0	2	0	0	0	0	0	0	0	0	0	0	0	0	0	0	0	0	0	3	15	22	0	0	0	0	0	0	0	0	0	0	0	0	0	0	0	59	Bacteria	Proteobacteria	Gammaproteobacteria	Alteromonadales	Pseudoalteromonadaceae	Psychrosphaera
3	7	3	0	3	0	0	0	0	0	0	0	0	0	0	0	0	0	0	0	0	0	0	0	7	17	14	0	0	0	0	0	0	0	0	0	0	0	0	0	0	0	54	Bacteria	Proteobacteria	Gammaproteobacteria	Alteromonadales	Pseudoalteromonadaceae	Psychrosphaera
0	6	8	1	0	0	0	0	0	0	0	0	0	0	0	0	0	0	0	0	0	0	0	0	1	12	18	0	0	0	0	0	0	0	0	0	0	0	0	0	0	0	46	Bacteria	Proteobacteria	Gammaproteobacteria	Alteromonadales	Pseudoalteromonadaceae	Psychrosphaera
0	5	0	0	0	1	0	12	0	0	0	0	0	0	0	0	0	0	0	0	0	0	0	4	0	0	0	0	0	0	0	0	0	0	0	0	0	0	0	0	0	0	22	Bacteria	Proteobacteria	Gammaproteobacteria	Alteromonadales	Pseudoalteromonadaceae	Psychrosphaera
0	0	0	0	0	0	0	0	0	0	0	0	0	0	0	0	0	0	1	0	0	0	0	0	0	10	11	0	0	0	0	0	0	0	0	0	0	0	0	0	0	0	22	Bacteria	Proteobacteria	Gammaproteobacteria	Alteromonadales	Pseudoalteromonadaceae	Psychrosphaera
0	0	0	0	0	0	0	0	0	0	0	0	0	0	0	0	0	0	2	0	0	0	0	0	0	7	12	0	0	0	0	0	0	0	0	0	0	0	0	0	0	0	21	Bacteria	Proteobacteria	Gammaproteobacteria	Alteromonadales	Pseudoalteromonadaceae	Psychrosphaera
1	1	2	0	0	0	0	0	0	0	0	0	0	0	0	0	0	0	0	0	0	0	0	0	0	5	9	0	0	0	0	0	0	0	0	0	0	0	0	0	0	0	18	Bacteria	Proteobacteria	Gammaproteobacteria	Alteromonadales	Pseudoalteromonadaceae	Psychrosphaera
0	0	3	0	0	0	0	0	0	0	0	0	0	0	0	0	0	0	0	0	0	0	0	0	10	0	0	0	0	0	0	0	0	0	0	0	0	0	0	0	0	0	13	Bacteria	Proteobacteria	Gammaproteobacteria	Alteromonadales	Pseudoalteromonadaceae	Psychrosphaera
0	0	0	0	0	0	0	0	0	0	0	0	0	0	0	0	0	0	0	0	11	0	0	0	0	0	0	0	0	0	0	0	0	0	0	0	0	0	0	0	0	0	11	Bacteria	Proteobacteria	Gammaproteobacteria	Alteromonadales	Pseudoalteromonadaceae	Psychrosphaera
0	0	0	0	1	0	0	0	0	0	0	0	0	0	0	0	0	0	2	0	0	0	0	0	0	5	0	0	0	0	0	0	0	0	0	0	0	0	0	0	0	0	8	Bacteria	Proteobacteria	Gammaproteobacteria	Alteromonadales	Pseudoalteromonadaceae	Psychrosphaera
0	0	0	0	8	0	0	0	0	0	0	0	0	0	0	0	0	0	0	0	0	0	0	0	0	0	0	0	0	0	0	0	0	0	0	0	0	0	0	0	0	0	8	Bacteria	Proteobacteria	Gammaproteobacteria	Alteromonadales	Pseudoalteromonadaceae	Psychrosphaera
2	0	1	0	0	0	1	0	0	0	0	0	0	0	0	0	0	0	0	0	0	0	0	0	0	0	3	0	0	0	0	0	0	0	0	0	0	0	0	0	0	0	7	Bacteria	Proteobacteria	Gammaproteobacteria	Alteromonadales	Pseudoalteromonadaceae	Psychrosphaera
0	0	2	0	0	0	0	0	0	0	0	0	0	0	0	0	0	0	0	0	0	0	0	0	5	0	0	0	0	0	0	0	0	0	0	0	0	0	0	0	0	0	7	Bacteria	Proteobacteria	Gammaproteobacteria	Alteromonadales	Pseudoalteromonadaceae	Psychrosphaera
0	0	0	0	0	0	0	0	0	0	0	0	0	0	0	0	0	0	3	0	0	0	0	0	0	2	0	0	0	0	0	0	0	0	0	0	0	0	0	0	0	0	5	Bacteria	Proteobacteria	Gammaproteobacteria	Alteromonadales	Pseudoalteromonadaceae	Psychrosphaera
0	0	0	0	0	0	0	0	0	0	0	0	0	0	0	0	0	0	0	0	0	0	0	0	5	0	0	0	0	0	0	0	0	0	0	0	0	0	0	0	0	0	5	Bacteria	Proteobacteria	Gammaproteobacteria	Alteromonadales	Pseudoalteromonadaceae	Psychrosphaera
0	0	0	0	0	0	0	0	0	0	0	0	0	0	4	0	0	0	0	0	0	0	0	0	0	0	0	0	0	0	0	0	0	0	0	0	0	0	0	0	0	0	4	Bacteria	Proteobacteria	Gammaproteobacteria	Alteromonadales	Pseudoalteromonadaceae	Psychrosphaera
0	0	0	0	0	0	0	0	0	0	0	0	0	0	0	0	0	0	0	0	0	0	0	0	0	0	4	0	0	0	0	0	0	0	0	0	0	0	0	0	0	0	4	Bacteria	Proteobacteria	Gammaproteobacteria	Alteromonadales	Pseudoalteromonadaceae	Psychrosphaera
0	3	0	0	0	0	0	0	0	0	0	0	0	0	0	0	0	0	0	0	0	0	0	0	0	0	0	0	0	0	0	0	0	0	0	0	0	0	0	0	0	0	3	Bacteria	Proteobacteria	Gammaproteobacteria	Alteromonadales	Pseudoalteromonadaceae	Psychrosphaera
3	0	0	0	0	0	0	0	0	0	0	0	0	0	0	0	0	0	0	0	0	0	0	0	0	0	0	0	0	0	0	0	0	0	0	0	0	0	0	0	0	0	3	Bacteria	Proteobacteria	Gammaproteobacteria	Alteromonadales	Pseudoalteromonadaceae	Psychrosphaera
0	0	0	0	0	0	0	0	0	0	0	0	0	0	0	0	0	0	0	0	0	0	1	0	0	0	0	0	0	0	0	0	0	0	0	0	0	0	0	0	0	0	1	Bacteria	Proteobacteria	Gammaproteobacteria	Alteromonadales	Pseudoalteromonadaceae	Psychrosphaera
0	0	0	0	0	0	0	0	0	0	0	0	0	0	0	0	0	0	0	0	0	0	0	0	0	0	1	0	0	0	0	0	0	0	0	0	0	0	0	0	0	0	1	Bacteria	Proteobacteria	Gammaproteobacteria	Alteromonadales	Pseudoalteromonadaceae	Psychrosphaera
0	0	0	0	0	0	1	0	0	0	0	0	0	0	0	0	0	0	0	0	0	0	0	0	0	0	0	0	0	0	0	0	0	0	0	0	0	0	0	0	0	0	1	Bacteria	Proteobacteria	Gammaproteobacteria	Alteromonadales	Pseudoalteromonadaceae	Psychrosphaera
55	88	98	1	60	10	23	12	10	8	0	0	0	0	4	0	5	4	25	5	11	3	15	7	101	214	315	0	0	0	0	0	0	0	0	0	0	0	0	0	0	0		sums_Psychrosphaera
4	9	7	0	14	0	0	0	0	0	0	0	0	0	0	0	0	4	0	0	0	0	0	0	11	13	12	0	0	0	0	0	0	90	117	92	0	0	0	113	117	90	693	Bacteria	Proteobacteria	Gammaproteobacteria	Alteromonadales	Pseudoalteromonadaceae	Pseudoalteromonas
0	2	0	0	0	0	2	0	6	0	0	0	0	0	0	0	0	3	0	0	0	0	5	0	0	8	7	0	0	0	0	0	0	0	0	0	0	0	0	0	0	0	33	Bacteria	Proteobacteria	Gammaproteobacteria	Alteromonadales	Pseudoalteromonadaceae	Pseudoalteromonas
2	15	9	0	8	0	0	0	0	0	0	0	0	0	0	0	0	3	0	0	0	0	0	0	5	5	16	0	0	0	0	0	0	77	90	81	0	0	0	75	99	63	548	Bacteria	Proteobacteria	Gammaproteobacteria	Alteromonadales	Pseudoalteromonadaceae	Pseudoalteromonas
6	6	4	0	0	5	5	0	5	0	0	0	0	7	0	0	6	0	10	0	0	0	9	5	5	17	4	0	0	0	0	0	0	68	86	89	0	0	0	68	86	86	577	Bacteria	Proteobacteria	Gammaproteobacteria	Alteromonadales	Pseudoalteromonadaceae	Pseudoalteromonas
13	14	9	0	0	13	2	0	9	6	0	0	0	0	0	3	6	0	9	9	0	7	3	10	12	19	16	0	8	0	0	0	0	93	108	114	0	0	2	114	109	130	838	Bacteria	Proteobacteria	Gammaproteobacteria	Alteromonadales	Pseudoalteromonadaceae	Pseudoalteromonas
0	0	0	0	0	0	0	0	0	0	0	0	0	0	0	0	4	0	0	0	0	0	0	0	0	0	0	0	0	0	0	0	0	0	0	0	0	0	0	0	0	0	4	Bacteria	Proteobacteria	Gammaproteobacteria	Alteromonadales	Pseudoalteromonadaceae	Pseudoalteromonas
0	0	0	0	0	0	0	0	3	0	0	0	0	0	0	0	3	0	0	0	0	0	0	0	0	0	12	0	0	0	0	0	0	0	0	0	0	0	0	0	0	0	18	Bacteria	Proteobacteria	Gammaproteobacteria	Alteromonadales	Pseudoalteromonadaceae	Pseudoalteromonas
0	0	0	0	0	0	0	0	3	0	0	0	0	0	0	0	2	0	0	0	0	0	0	0	0	0	10	0	0	0	0	0	0	0	0	0	0	0	0	0	0	0	15	Bacteria	Proteobacteria	Gammaproteobacteria	Alteromonadales	Pseudoalteromonadaceae	Pseudoalteromonas
0	0	0	0	0	0	0	0	0	0	0	0	0	0	0	0	1	0	0	0	0	0	0	0	0	0	0	0	0	0	0	0	0	0	0	0	0	0	0	0	0	0	1	Bacteria	Proteobacteria	Gammaproteobacteria	Alteromonadales	Pseudoalteromonadaceae	Pseudoalteromonas
0	0	0	0	0	0	0	0	0	0	0	0	0	2	0	0	0	0	0	0	0	0	0	0	0	0	0	0	0	0	0	0	0	0	0	0	0	0	0	0	0	0	2	Bacteria	Proteobacteria	Gammaproteobacteria	Alteromonadales	Pseudoalteromonadaceae	Pseudoalteromonas
0	0	0	0	0	0	0	0	0	0	0	0	37	0	0	0	0	0	0	0	0	0	0	0	0	0	9	2	0	0	0	0	0	20	27	26	0	0	0	14	28	25	188	Bacteria	Proteobacteria	Gammaproteobacteria	Alteromonadales	Pseudoalteromonadaceae	Pseudoalteromonas
0	5	0	0	0	1	6	0	0	1	0	0	0	0	0	1	0	0	0	0	0	0	3	0	0	13	5	0	0	0	0	0	0	0	0	0	0	0	0	0	0	0	35	Bacteria	Proteobacteria	Gammaproteobacteria	Alteromonadales	Pseudoalteromonadaceae	Pseudoalteromonas
0	0	0	0	0	0	0	0	0	0	0	0	0	0	0	0	0	0	0	0	0	0	0	0	0	0	0	0	0	0	0	0	0	128	109	119	0	8	0	93	114	128	699	Bacteria	Proteobacteria	Gammaproteobacteria	Alteromonadales	Pseudoalteromonadaceae	Pseudoalteromonas
0	0	0	0	0	0	0	0	0	0	0	0	0	0	0	0	0	0	0	0	0	0	0	0	0	0	0	0	0	0	0	0	0	91	80	100	0	0	0	69	85	94	519	Bacteria	Proteobacteria	Gammaproteobacteria	Alteromonadales	Pseudoalteromonadaceae	Pseudoalteromonas
0	0	0	0	0	0	0	0	0	0	0	0	0	0	0	0	0	0	0	0	0	0	0	0	0	0	0	0	0	0	0	0	0	88	74	78	0	3	0	72	72	78	465	Bacteria	Proteobacteria	Gammaproteobacteria	Alteromonadales	Pseudoalteromonadaceae	Pseudoalteromonas
0	0	0	0	0	0	0	0	0	0	0	0	0	0	0	0	0	0	0	0	0	0	0	0	0	0	0	0	0	0	0	0	0	88	85	63	0	0	0	62	57	65	420	Bacteria	Proteobacteria	Gammaproteobacteria	Alteromonadales	Pseudoalteromonadaceae	Pseudoalteromonas
0	0	0	0	0	0	0	0	0	0	0	0	0	0	0	0	0	0	0	0	0	0	0	0	0	0	0	0	0	0	0	0	0	69	51	61	0	0	0	54	65	59	359	Bacteria	Proteobacteria	Gammaproteobacteria	Alteromonadales	Pseudoalteromonadaceae	Pseudoalteromonas
6	11	4	0	0	0	0	0	0	0	0	4	0	0	0	0	0	0	0	0	0	0	2	0	6	11	17	0	0	0	0	0	0	45	51	37	0	0	0	58	57	41	350	Bacteria	Proteobacteria	Gammaproteobacteria	Alteromonadales	Pseudoalteromonadaceae	Pseudoalteromonas
3	10	3	0	0	0	0	0	0	0	0	0	0	0	0	0	0	0	0	0	0	0	0	0	6	8	8	0	0	0	0	0	0	64	59	50	0	0	0	41	51	45	348	Bacteria	Proteobacteria	Gammaproteobacteria	Alteromonadales	Pseudoalteromonadaceae	Pseudoalteromonas
0	7	4	0	0	0	0	0	0	0	0	0	0	0	0	0	0	0	0	0	0	0	0	0	0	0	6	0	0	0	0	0	0	45	57	52	0	0	0	37	58	47	313	Bacteria	Proteobacteria	Gammaproteobacteria	Alteromonadales	Pseudoalteromonadaceae	Pseudoalteromonas
0	0	0	0	0	0	0	0	0	0	0	0	0	0	0	0	0	0	0	0	0	0	0	0	0	0	0	0	0	0	0	0	0	53	45	63	0	0	0	42	41	48	292	Bacteria	Proteobacteria	Gammaproteobacteria	Alteromonadales	Pseudoalteromonadaceae	Pseudoalteromonas
0	7	4	0	0	0	0	0	0	0	0	0	0	0	0	0	0	0	0	0	0	0	0	0	2	5	2	0	0	0	0	0	0	42	51	44	0	0	0	33	54	47	291	Bacteria	Proteobacteria	Gammaproteobacteria	Alteromonadales	Pseudoalteromonadaceae	Pseudoalteromonas
0	0	0	0	0	0	0	0	0	0	0	0	0	0	0	0	0	0	0	0	0	0	0	0	0	0	0	0	0	0	0	0	0	56	48	49	0	0	0	31	50	54	288	Bacteria	Proteobacteria	Gammaproteobacteria	Alteromonadales	Pseudoalteromonadaceae	Pseudoalteromonas
0	0	0	0	0	0	0	0	0	0	0	0	0	0	0	0	0	0	0	0	0	0	0	0	0	0	0	0	0	0	0	0	0	45	43	42	0	0	0	30	50	49	259	Bacteria	Proteobacteria	Gammaproteobacteria	Alteromonadales	Pseudoalteromonadaceae	Pseudoalteromonas
2	5	6	0	0	0	0	0	0	0	0	0	0	0	0	0	0	0	0	0	0	0	0	0	5	8	11	0	0	0	0	0	0	35	46	49	0	0	0	24	32	31	254	Bacteria	Proteobacteria	Gammaproteobacteria	Alteromonadales	Pseudoalteromonadaceae	Pseudoalteromonas
7	3	1	0	0	0	0	0	0	0	0	0	0	0	0	0	0	0	0	0	0	0	4	0	3	4	10	0	0	0	0	0	0	40	41	33	0	0	0	32	37	34	249	Bacteria	Proteobacteria	Gammaproteobacteria	Alteromonadales	Pseudoalteromonadaceae	Pseudoalteromonas
0	0	0	0	0	0	0	0	0	0	0	0	0	0	0	0	0	0	0	0	0	0	0	0	0	0	0	0	0	0	0	0	0	41	41	33	0	0	0	36	51	39	241	Bacteria	Proteobacteria	Gammaproteobacteria	Alteromonadales	Pseudoalteromonadaceae	Pseudoalteromonas
0	7	5	0	0	0	0	0	0	0	0	0	0	0	0	0	0	0	0	0	0	0	0	0	4	0	6	0	0	0	0	0	0	29	48	32	0	0	0	32	28	34	225	Bacteria	Proteobacteria	Gammaproteobacteria	Alteromonadales	Pseudoalteromonadaceae	Pseudoalteromonas
0	0	0	0	0	0	0	0	0	0	0	0	0	0	0	0	0	0	0	0	0	0	0	0	0	0	0	0	0	0	0	0	0	35	48	28	0	0	0	39	37	37	224	Bacteria	Proteobacteria	Gammaproteobacteria	Alteromonadales	Pseudoalteromonadaceae	Pseudoalteromonas
0	2	0	0	0	0	0	0	0	0	0	0	0	0	0	0	0	0	0	0	0	0	0	0	0	0	6	0	0	0	0	0	0	35	38	32	0	0	0	33	38	34	218	Bacteria	Proteobacteria	Gammaproteobacteria	Alteromonadales	Pseudoalteromonadaceae	Pseudoalteromonas
5	0	4	0	0	0	0	0	0	0	0	0	0	0	0	0	0	0	0	0	0	0	0	0	0	0	0	0	0	0	0	0	0	27	32	32	0	0	0	24	31	33	188	Bacteria	Proteobacteria	Gammaproteobacteria	Alteromonadales	Pseudoalteromonadaceae	Pseudoalteromonas
0	0	0	0	0	0	0	0	0	0	0	0	0	0	0	0	0	0	0	0	0	0	0	0	0	0	0	0	0	0	0	0	0	34	22	32	0	0	0	34	31	31	184	Bacteria	Proteobacteria	Gammaproteobacteria	Alteromonadales	Pseudoalteromonadaceae	Pseudoalteromonas
0	0	0	0	0	0	0	0	0	0	0	0	0	0	0	0	0	0	0	0	0	0	0	0	0	0	0	0	0	0	0	0	0	24	31	29	0	0	0	26	32	31	173	Bacteria	Proteobacteria	Gammaproteobacteria	Alteromonadales	Pseudoalteromonadaceae	Pseudoalteromonas
0	7	0	0	0	0	0	0	0	0	0	0	0	0	0	0	0	0	0	0	0	0	0	0	0	0	2	0	0	0	0	0	0	29	25	34	0	0	0	18	23	24	162	Bacteria	Proteobacteria	Gammaproteobacteria	Alteromonadales	Pseudoalteromonadaceae	Pseudoalteromonas
0	0	0	0	0	0	0	0	0	0	0	0	0	0	0	0	0	0	0	0	0	0	0	0	0	0	0	0	0	0	0	0	0	24	18	21	0	0	0	24	32	18	137	Bacteria	Proteobacteria	Gammaproteobacteria	Alteromonadales	Pseudoalteromonadaceae	Pseudoalteromonas
0	0	0	0	0	0	0	0	0	0	0	0	0	0	0	0	0	0	0	0	0	0	0	0	0	0	2	4	0	0	0	0	0	18	23	25	0	0	0	25	16	16	129	Bacteria	Proteobacteria	Gammaproteobacteria	Alteromonadales	Pseudoalteromonadaceae	Pseudoalteromonas
0	0	0	0	0	0	0	0	0	0	0	0	0	0	0	0	0	0	0	0	0	0	0	0	0	0	0	0	0	0	0	0	0	21	22	24	0	0	0	15	25	17	124	Bacteria	Proteobacteria	Gammaproteobacteria	Alteromonadales	Pseudoalteromonadaceae	Pseudoalteromonas
0	0	0	0	0	0	0	0	0	0	0	0	0	0	0	0	0	0	0	0	0	0	0	0	0	0	0	0	0	0	4	0	0	18	9	19	0	0	0	14	23	13	100	Bacteria	Proteobacteria	Gammaproteobacteria	Alteromonadales	Pseudoalteromonadaceae	Pseudoalteromonas
0	0	0	0	0	0	0	0	0	0	0	0	0	0	0	0	0	0	0	0	0	0	0	0	0	0	0	0	0	0	0	0	0	9	14	9	0	0	0	9	11	16	68	Bacteria	Proteobacteria	Gammaproteobacteria	Alteromonadales	Pseudoalteromonadaceae	Pseudoalteromonas
0	0	0	0	0	0	0	0	0	0	0	0	0	0	0	0	0	0	0	0	0	0	0	0	0	0	0	0	0	0	0	0	0	6	13	17	0	0	0	11	5	5	57	Bacteria	Proteobacteria	Gammaproteobacteria	Alteromonadales	Pseudoalteromonadaceae	Pseudoalteromonas
0	0	0	0	0	0	0	0	0	0	0	0	0	0	0	0	0	0	0	0	0	0	0	0	0	0	0	0	0	0	0	0	0	9	6	9	0	0	0	8	8	6	46	Bacteria	Proteobacteria	Gammaproteobacteria	Alteromonadales	Pseudoalteromonadaceae	Pseudoalteromonas
4	0	3	0	0	0	0	0	0	0	0	0	0	0	0	0	0	0	10	0	0	0	2	6	2	16	2	0	0	0	0	0	0	0	0	0	0	0	0	0	0	0	45	Bacteria	Proteobacteria	Gammaproteobacteria	Alteromonadales	Pseudoalteromonadaceae	Pseudoalteromonas
3	0	1	0	0	0	0	0	0	0	0	0	0	0	0	0	0	0	10	0	0	2	4	4	1	11	4	0	0	0	0	0	0	0	0	0	0	0	0	0	0	0	40	Bacteria	Proteobacteria	Gammaproteobacteria	Alteromonadales	Pseudoalteromonadaceae	Pseudoalteromonas
2	6	2	0	0	0	0	0	0	0	0	0	0	0	0	0	0	0	0	0	0	0	2	0	3	16	8	0	0	0	0	0	0	0	0	0	0	0	0	0	0	0	39	Bacteria	Proteobacteria	Gammaproteobacteria	Alteromonadales	Pseudoalteromonadaceae	Pseudoalteromonas
2	0	1	0	0	0	0	0	0	0	0	0	0	0	0	0	0	0	0	0	0	0	8	0	1	15	9	0	0	0	0	0	0	0	0	0	0	0	0	0	0	0	36	Bacteria	Proteobacteria	Gammaproteobacteria	Alteromonadales	Pseudoalteromonadaceae	Pseudoalteromonas
0	0	0	0	0	0	0	0	0	0	0	0	0	0	0	0	0	0	0	0	0	0	0	0	0	0	0	0	0	0	0	0	0	7	5	4	0	0	0	5	6	9	36	Bacteria	Proteobacteria	Gammaproteobacteria	Alteromonadales	Pseudoalteromonadaceae	Pseudoalteromonas
2	0	1	0	0	0	0	0	0	0	0	0	0	0	0	0	0	0	0	0	0	0	5	0	0	23	4	0	0	0	0	0	0	0	0	0	0	0	0	0	0	0	35	Bacteria	Proteobacteria	Gammaproteobacteria	Alteromonadales	Pseudoalteromonadaceae	Pseudoalteromonas
0	0	0	0	0	0	0	0	0	0	0	0	0	0	0	0	0	0	0	0	0	0	0	0	0	0	0	0	0	0	0	0	0	5	2	7	0	0	0	7	8	5	34	Bacteria	Proteobacteria	Gammaproteobacteria	Alteromonadales	Pseudoalteromonadaceae	Pseudoalteromonas
0	0	0	0	0	0	0	0	0	0	0	0	0	0	0	0	0	0	0	0	0	0	0	0	0	0	0	0	0	0	0	0	0	6	6	2	0	0	0	5	5	4	28	Bacteria	Proteobacteria	Gammaproteobacteria	Alteromonadales	Pseudoalteromonadaceae	Pseudoalteromonas
6	6	6	0	0	0	0	0	0	0	0	0	0	0	0	0	0	0	0	0	0	0	0	0	0	0	9	0	0	0	0	0	0	0	0	0	0	0	0	0	0	0	27	Bacteria	Proteobacteria	Gammaproteobacteria	Alteromonadales	Pseudoalteromonadaceae	Pseudoalteromonas
1	6	2	0	0	0	0	0	0	0	0	0	0	0	0	0	0	0	0	0	0	0	4	0	4	7	1	0	0	0	0	0	0	0	0	0	0	0	0	0	0	0	25	Bacteria	Proteobacteria	Gammaproteobacteria	Alteromonadales	Pseudoalteromonadaceae	Pseudoalteromonas
4	8	5	0	0	0	0	0	0	0	0	0	0	0	0	0	0	0	0	0	0	0	0	0	0	0	5	0	0	0	0	0	0	0	0	0	0	0	0	0	0	0	22	Bacteria	Proteobacteria	Gammaproteobacteria	Alteromonadales	Pseudoalteromonadaceae	Pseudoalteromonas
0	0	0	0	0	0	0	17	0	0	0	0	0	0	0	0	0	0	0	0	0	0	0	0	0	0	0	0	0	0	0	0	0	0	0	0	0	0	0	0	0	0	17	Bacteria	Proteobacteria	Gammaproteobacteria	Alteromonadales	Pseudoalteromonadaceae	Pseudoalteromonas
7	6	3	0	0	0	0	0	0	0	0	0	0	0	0	0	0	0	0	0	0	0	0	0	0	0	0	0	0	0	0	0	0	0	0	0	0	0	0	0	0	0	16	Bacteria	Proteobacteria	Gammaproteobacteria	Alteromonadales	Pseudoalteromonadaceae	Pseudoalteromonas
0	0	0	0	0	0	0	0	0	0	0	0	0	0	0	0	0	0	0	0	0	0	0	0	0	0	0	0	0	0	0	0	0	4	3	0	0	0	0	2	4	3	16	Bacteria	Proteobacteria	Gammaproteobacteria	Alteromonadales	Pseudoalteromonadaceae	Pseudoalteromonas
4	5	5	0	0	0	0	0	0	0	0	0	0	0	0	0	0	0	0	0	0	0	0	0	0	0	0	0	0	0	0	0	0	0	0	0	0	0	0	0	0	0	14	Bacteria	Proteobacteria	Gammaproteobacteria	Alteromonadales	Pseudoalteromonadaceae	Pseudoalteromonas
0	0	0	0	0	0	0	0	0	0	0	0	0	0	11	0	0	0	0	0	0	0	0	0	0	0	0	0	0	0	0	0	0	0	0	0	0	0	0	0	0	0	11	Bacteria	Proteobacteria	Gammaproteobacteria	Alteromonadales	Pseudoalteromonadaceae	Pseudoalteromonas
0	0	0	0	0	0	0	0	0	0	0	0	0	0	0	0	0	0	0	0	0	0	0	0	0	3	6	0	0	0	0	0	0	0	0	0	0	0	0	0	0	0	9	Bacteria	Proteobacteria	Gammaproteobacteria	Alteromonadales	Pseudoalteromonadaceae	Pseudoalteromonas
0	0	0	0	5	0	0	0	0	0	0	0	0	0	0	0	0	0	0	0	0	0	0	0	0	4	0	0	0	0	0	0	0	0	0	0	0	0	0	0	0	0	9	Bacteria	Proteobacteria	Gammaproteobacteria	Alteromonadales	Pseudoalteromonadaceae	Pseudoalteromonas
2	0	0	0	0	1	0	0	0	0	0	0	0	0	0	0	0	0	0	0	0	0	0	0	2	0	3	0	0	0	0	0	0	0	0	0	0	0	0	0	0	0	8	Bacteria	Proteobacteria	Gammaproteobacteria	Alteromonadales	Pseudoalteromonadaceae	Pseudoalteromonas
0	0	0	0	0	0	0	0	0	0	0	0	0	0	0	0	0	0	0	0	0	0	0	0	0	6	2	0	0	0	0	0	0	0	0	0	0	0	0	0	0	0	8	Bacteria	Proteobacteria	Gammaproteobacteria	Alteromonadales	Pseudoalteromonadaceae	Pseudoalteromonas
0	2	5	0	0	0	0	0	0	0	0	0	0	0	0	0	0	0	0	0	0	0	0	0	0	0	0	0	0	0	0	0	0	0	0	0	0	0	0	0	0	0	7	Bacteria	Proteobacteria	Gammaproteobacteria	Alteromonadales	Pseudoalteromonadaceae	Pseudoalteromonas
0	0	0	0	0	0	0	0	0	0	0	0	0	0	0	0	0	0	0	0	0	0	0	0	0	0	5	0	0	0	0	0	0	0	0	0	0	0	0	0	0	0	5	Bacteria	Proteobacteria	Gammaproteobacteria	Alteromonadales	Pseudoalteromonadaceae	Pseudoalteromonas
0	2	3	0	0	0	0	0	0	0	0	0	0	0	0	0	0	0	0	0	0	0	0	0	0	0	0	0	0	0	0	0	0	0	0	0	0	0	0	0	0	0	5	Bacteria	Proteobacteria	Gammaproteobacteria	Alteromonadales	Pseudoalteromonadaceae	Pseudoalteromonas
1	0	0	0	1	1	0	0	0	0	0	0	0	0	0	0	0	0	0	0	0	0	0	0	0	0	1	0	0	0	0	0	0	0	0	0	0	0	0	0	0	0	4	Bacteria	Proteobacteria	Gammaproteobacteria	Alteromonadales	Pseudoalteromonadaceae	Pseudoalteromonas
0	0	1	0	0	0	0	0	0	0	0	0	0	0	0	0	0	0	0	3	0	0	0	0	0	0	0	0	0	0	0	0	0	0	0	0	0	0	0	0	0	0	4	Bacteria	Proteobacteria	Gammaproteobacteria	Alteromonadales	Pseudoalteromonadaceae	Pseudoalteromonas
0	0	0	0	0	0	0	0	0	0	0	0	0	0	0	0	0	0	0	0	0	0	0	0	0	0	4	0	0	0	0	0	0	0	0	0	0	0	0	0	0	0	4	Bacteria	Proteobacteria	Gammaproteobacteria	Alteromonadales	Pseudoalteromonadaceae	Pseudoalteromonas
0	0	0	0	2	0	0	0	0	0	0	0	0	0	0	0	0	0	0	0	0	0	0	0	0	0	0	0	0	0	0	0	0	0	0	0	0	0	0	0	0	0	2	Bacteria	Proteobacteria	Gammaproteobacteria	Alteromonadales	Pseudoalteromonadaceae	Pseudoalteromonas
0	0	2	0	0	0	0	0	0	0	0	0	0	0	0	0	0	0	0	0	0	0	0	0	0	0	0	0	0	0	0	0	0	0	0	0	0	0	0	0	0	0	2	Bacteria	Proteobacteria	Gammaproteobacteria	Alteromonadales	Pseudoalteromonadaceae	Pseudoalteromonas
0	0	0	0	2	0	0	0	0	0	0	0	0	0	0	0	0	0	0	0	0	0	0	0	0	0	0	0	0	0	0	0	0	0	0	0	0	0	0	0	0	0	2	Bacteria	Proteobacteria	Gammaproteobacteria	Alteromonadales	Pseudoalteromonadaceae	Pseudoalteromonas
0	1	0	0	0	0	0	0	0	0	0	0	0	0	0	0	0	0	0	0	0	0	1	0	0	0	0	0	0	0	0	0	0	0	0	0	0	0	0	0	0	0	2	Bacteria	Proteobacteria	Gammaproteobacteria	Alteromonadales	Pseudoalteromonadaceae	Pseudoalteromonas
0	0	0	0	0	0	0	0	0	0	0	0	0	0	0	0	0	0	0	0	0	0	0	0	0	0	1	0	0	0	0	0	0	0	0	0	0	0	0	0	0	0	1	Bacteria	Proteobacteria	Gammaproteobacteria	Alteromonadales	Pseudoalteromonadaceae	Pseudoalteromonas
0	0	0	0	0	0	0	0	0	0	0	0	0	0	0	0	0	0	0	0	0	0	0	0	0	0	0	0	0	0	0	0	0	0	0	0	0	0	0	0	1	0	1	Bacteria	Proteobacteria	Gammaproteobacteria	Alteromonadales	Pseudoalteromonadaceae	Pseudoalteromonas
86	152	100	0	32	21	15	17	26	7	0	4	37	9	11	4	22	10	39	12	0	9	52	25	72	212	225	6	8	0	4	0	0	1618	1674	1631	0	11	2	1429	1677	1589		sums_Pseudoalteromonas
59	71	33	7	0	10	0	23	0	4	0	7	0	4	0	10	0	11	0	2	0	5	10	8	37	49	15	0	0	0	0	0	0	0	0	0	0	0	0	0	0	0	365	Bacteria	Proteobacteria	Gammaproteobacteria	Alteromonadales	Alteromonadaceae	Glaciecola
54	45	31	12	0	14	0	22	0	0	0	16	0	0	11	6	0	9	0	13	0	12	14	13	34	31	10	0	0	0	0	0	0	0	0	0	0	0	0	0	0	0	347	Bacteria	Proteobacteria	Gammaproteobacteria	Alteromonadales	Alteromonadaceae	Glaciecola
37	65	17	6	0	8	0	0	0	3	0	3	0	1	0	7	0	5	12	1	0	4	9	8	37	24	17	0	0	0	0	0	0	0	0	0	0	0	0	0	0	0	264	Bacteria	Proteobacteria	Gammaproteobacteria	Alteromonadales	Alteromonadaceae	Glaciecola
34	35	16	10	0	17	0	13	0	0	0	16	0	0	17	9	0	5	0	7	0	16	10	17	29	25	5	0	0	0	0	0	0	0	0	0	0	0	0	0	0	0	281	Bacteria	Proteobacteria	Gammaproteobacteria	Alteromonadales	Alteromonadaceae	Glaciecola
19	22	6	4	0	8	0	0	0	0	0	9	0	0	0	4	0	3	0	6	23	5	3	6	15	12	4	0	0	0	0	0	0	0	0	0	0	0	0	0	0	0	149	Bacteria	Proteobacteria	Gammaproteobacteria	Alteromonadales	Alteromonadaceae	Glaciecola
30	27	12	10	0	10	0	0	0	0	0	15	0	0	0	8	0	2	0	8	0	5	6	9	13	17	10	0	0	0	0	0	0	0	0	0	0	0	0	0	0	0	182	Bacteria	Proteobacteria	Gammaproteobacteria	Alteromonadales	Alteromonadaceae	Glaciecola
25	23	8	9	0	6	0	0	0	0	21	10	0	0	0	8	0	1	0	5	0	10	6	8	7	15	5	0	0	0	0	0	0	0	0	0	0	0	0	0	0	0	167	Bacteria	Proteobacteria	Gammaproteobacteria	Alteromonadales	Alteromonadaceae	Glaciecola
51	45	20	12	8	19	4	23	6	7	0	9	0	11	20	9	6	0	5	16	0	8	18	21	28	30	5	1	0	2	0	0	0	0	0	0	0	0	0	0	0	0	384	Bacteria	Proteobacteria	Gammaproteobacteria	Alteromonadales	Alteromonadaceae	Glaciecola
60	50	26	22	7	22	4	41	12	5	0	23	0	5	22	10	6	0	2	18	0	15	23	23	33	48	9	0	0	0	0	0	0	0	0	0	0	0	0	0	0	0	486	Bacteria	Proteobacteria	Gammaproteobacteria	Alteromonadales	Alteromonadaceae	Glaciecola
36	53	21	5	4	7	0	0	0	0	0	3	0	0	14	3	6	0	0	8	0	7	8	4	26	20	12	0	0	0	0	0	0	0	0	0	0	0	0	0	0	0	237	Bacteria	Proteobacteria	Gammaproteobacteria	Alteromonadales	Alteromonadaceae	Glaciecola
43	71	28	6	8	11	0	0	8	0	0	5	0	3	13	8	0	0	0	8	0	3	6	13	47	34	11	0	0	0	0	0	0	0	0	0	0	0	0	0	0	0	326	Bacteria	Proteobacteria	Gammaproteobacteria	Alteromonadales	Alteromonadaceae	Glaciecola
32	17	11	8	1	7	0	0	0	0	0	13	0	1	0	2	0	0	0	2	0	6	6	5	14	16	7	0	0	0	0	0	0	0	0	0	0	0	0	0	0	0	148	Bacteria	Proteobacteria	Gammaproteobacteria	Alteromonadales	Alteromonadaceae	Glaciecola
27	25	13	10	0	13	0	8	0	3	0	5	0	0	0	13	0	0	0	11	0	9	5	9	19	14	4	0	0	0	0	0	0	0	0	0	0	0	0	0	0	0	188	Bacteria	Proteobacteria	Gammaproteobacteria	Alteromonadales	Alteromonadaceae	Glaciecola
28	29	15	1	0	1	0	0	0	0	0	7	0	0	0	0	0	0	0	0	0	7	5	11	23	24	15	0	0	0	0	0	0	0	0	0	0	0	0	0	0	0	166	Bacteria	Proteobacteria	Gammaproteobacteria	Alteromonadales	Alteromonadaceae	Glaciecola
27	24	18	4	0	5	0	0	0	0	0	10	0	0	0	3	0	0	0	8	0	9	7	6	20	17	5	0	0	0	0	0	0	0	0	0	0	0	0	0	0	0	163	Bacteria	Proteobacteria	Gammaproteobacteria	Alteromonadales	Alteromonadaceae	Glaciecola
26	21	8	16	0	9	0	10	0	0	0	9	0	0	0	6	0	0	0	4	0	4	6	4	14	17	5	0	0	0	0	0	0	0	0	0	0	0	0	0	0	0	159	Bacteria	Proteobacteria	Gammaproteobacteria	Alteromonadales	Alteromonadaceae	Glaciecola
24	28	20	2	0	6	0	0	0	0	0	4	0	0	0	0	0	0	0	1	0	6	7	8	22	17	11	0	0	0	0	0	0	0	0	0	0	0	0	0	0	0	156	Bacteria	Proteobacteria	Gammaproteobacteria	Alteromonadales	Alteromonadaceae	Glaciecola
28	26	17	2	0	10	0	0	0	0	0	4	0	0	5	0	0	0	0	4	0	0	3	3	22	21	10	0	0	0	0	0	0	0	0	0	0	0	0	0	0	0	155	Bacteria	Proteobacteria	Gammaproteobacteria	Alteromonadales	Alteromonadaceae	Glaciecola
22	16	14	9	0	11	0	0	0	0	0	8	0	0	0	3	0	0	0	5	0	4	4	4	14	14	4	0	0	0	0	0	0	0	0	0	0	0	0	0	0	0	132	Bacteria	Proteobacteria	Gammaproteobacteria	Alteromonadales	Alteromonadaceae	Glaciecola
20	26	9	2	0	4	0	0	0	0	0	4	0	0	3	0	0	0	0	2	0	5	6	6	21	13	11	0	0	0	0	0	0	0	0	0	0	0	0	0	0	0	132	Bacteria	Proteobacteria	Gammaproteobacteria	Alteromonadales	Alteromonadaceae	Glaciecola
11	26	14	7	0	3	0	0	0	0	0	5	0	0	0	7	0	0	0	7	0	6	2	10	10	18	3	0	0	0	0	0	0	0	0	0	0	0	0	0	0	0	129	Bacteria	Proteobacteria	Gammaproteobacteria	Alteromonadales	Alteromonadaceae	Glaciecola
20	16	6	6	2	4	0	0	0	0	0	7	0	0	0	7	0	0	0	3	0	10	3	8	16	10	7	0	0	0	0	0	0	0	0	0	0	0	0	0	0	0	125	Bacteria	Proteobacteria	Gammaproteobacteria	Alteromonadales	Alteromonadaceae	Glaciecola
15	18	16	3	0	6	0	0	0	0	0	5	0	0	0	3	0	0	0	0	0	0	6	10	7	9	14	0	0	0	0	0	0	0	0	0	0	0	0	0	0	0	112	Bacteria	Proteobacteria	Gammaproteobacteria	Alteromonadales	Alteromonadaceae	Glaciecola
18	23	11	2	0	5	0	0	0	0	0	4	0	0	0	0	0	0	0	0	0	4	6	5	10	12	8	0	0	0	0	0	0	0	0	0	0	0	0	0	0	0	108	Bacteria	Proteobacteria	Gammaproteobacteria	Alteromonadales	Alteromonadaceae	Glaciecola
12	24	19	0	0	0	0	0	0	0	0	2	0	0	0	0	0	0	0	0	0	0	5	6	9	5	11	0	0	0	0	0	0	0	0	0	0	0	0	0	0	0	93	Bacteria	Proteobacteria	Gammaproteobacteria	Alteromonadales	Alteromonadaceae	Glaciecola
19	24	8	0	0	3	0	0	0	0	0	3	0	0	0	0	0	0	0	0	0	0	1	2	15	11	4	0	0	0	0	0	0	0	0	0	0	0	0	0	0	0	90	Bacteria	Proteobacteria	Gammaproteobacteria	Alteromonadales	Alteromonadaceae	Glaciecola
15	13	16	3	0	4	0	0	0	0	0	1	0	0	0	3	0	0	0	0	0	0	4	3	2	14	10	0	0	0	0	0	0	0	0	0	0	0	0	0	0	0	88	Bacteria	Proteobacteria	Gammaproteobacteria	Alteromonadales	Alteromonadaceae	Glaciecola
10	17	16	0	0	0	0	0	0	0	0	3	0	0	0	0	0	0	0	0	0	0	2	7	9	12	7	0	0	0	0	0	0	0	0	0	0	0	0	0	0	0	83	Bacteria	Proteobacteria	Gammaproteobacteria	Alteromonadales	Alteromonadaceae	Glaciecola
11	12	7	2	0	1	0	0	0	0	0	4	0	0	0	5	0	0	0	3	0	4	3	4	14	8	1	0	0	0	0	0	0	0	0	0	0	0	0	0	0	0	79	Bacteria	Proteobacteria	Gammaproteobacteria	Alteromonadales	Alteromonadaceae	Glaciecola
16	7	6	1	0	4	0	0	0	0	0	8	0	0	0	4	0	0	0	4	0	3	1	1	10	8	2	0	0	0	0	0	0	0	0	0	0	0	0	0	0	0	75	Bacteria	Proteobacteria	Gammaproteobacteria	Alteromonadales	Alteromonadaceae	Glaciecola
2	11	8	0	0	0	0	0	0	0	0	0	0	0	0	0	0	0	0	0	0	0	0	0	11	8	13	0	0	0	0	0	0	0	0	0	0	0	0	0	0	0	53	Bacteria	Proteobacteria	Gammaproteobacteria	Alteromonadales	Alteromonadaceae	Glaciecola
11	6	7	0	0	0	0	0	0	0	0	0	0	0	0	0	0	0	0	0	0	0	0	0	12	5	8	0	0	0	0	0	0	0	0	0	0	0	0	0	0	0	49	Bacteria	Proteobacteria	Gammaproteobacteria	Alteromonadales	Alteromonadaceae	Glaciecola
8	6	10	0	0	0	0	0	0	0	0	0	0	0	0	0	0	0	0	0	0	0	0	0	12	3	4	0	0	0	0	0	0	0	0	0	0	0	0	0	0	0	43	Bacteria	Proteobacteria	Gammaproteobacteria	Alteromonadales	Alteromonadaceae	Glaciecola
1	9	0	0	0	0	0	0	0	0	0	0	0	0	0	0	0	0	0	0	0	0	0	0	0	0	0	0	0	0	0	0	0	0	0	0	0	0	0	0	0	0	10	Bacteria	Proteobacteria	Gammaproteobacteria	Alteromonadales	Alteromonadaceae	Glaciecola
0	0	0	0	0	0	0	0	0	0	0	0	0	0	0	0	0	0	0	0	0	0	0	0	0	0	0	0	0	0	0	9	0	0	0	0	0	0	0	0	0	0	9	Bacteria	Proteobacteria	Gammaproteobacteria	Alteromonadales	Alteromonadaceae	Glaciecola
4	4	0	0	0	0	0	0	0	0	0	0	0	0	0	0	0	0	0	0	0	0	0	0	0	0	0	0	0	0	0	0	0	0	0	0	0	0	0	0	0	0	8	Bacteria	Proteobacteria	Gammaproteobacteria	Alteromonadales	Alteromonadaceae	Glaciecola
4	0	0	0	0	0	0	0	0	0	0	0	0	0	0	0	0	0	0	0	0	0	0	0	0	0	0	0	0	0	0	0	0	0	0	0	0	0	0	0	0	0	4	Bacteria	Proteobacteria	Gammaproteobacteria	Alteromonadales	Alteromonadaceae	Glaciecola
4	0	0	0	0	0	0	0	0	0	0	0	0	0	0	0	0	0	0	0	0	0	0	0	0	0	0	0	0	0	0	0	0	0	0	0	0	0	0	0	0	0	4	Bacteria	Proteobacteria	Gammaproteobacteria	Alteromonadales	Alteromonadaceae	Glaciecola
1	0	0	0	0	0	0	0	0	0	0	0	0	0	0	0	0	0	0	0	0	0	0	0	0	0	0	0	0	0	0	0	0	0	0	0	0	0	0	0	0	0	1	Bacteria	Proteobacteria	Gammaproteobacteria	Alteromonadales	Alteromonadaceae	Glaciecola
1	0	0	0	0	0	0	0	0	0	0	0	0	0	0	0	0	0	0	0	0	0	0	0	0	0	0	0	0	0	0	0	0	0	0	0	0	0	0	0	0	0	1	Bacteria	Proteobacteria	Gammaproteobacteria	Alteromonadales	Alteromonadaceae	Glaciecola
865	935	487	181	30	228	8	140	26	22	21	222	0	25	105	138	18	36	19	146	23	167	195	242	612	581	267	1	0	2	0	9	0	0	0	0	0	0	0	0	0	0		sums_Glaciecola
