## Supplemental 9 for "Phytoplankton exudates provide full nutrition to a subset of accompanying heterotrophic bacteria via carbon, nitrogen and phosphorus allocation"

### Sheet: Sheet1
Treatment	BP (ng C L-1 h-1)	stdev	environment
T0	288.032	20.6968	coastal
control	356.453	44.2532	coastal
control+nutrients	563.489	74.5165	coastal
exudate	535.889	11.1694	coastal
exudate+nutrients	655.362	20.1749	coastal
T0	263.357	47.4512	open-ocean
control	255.511	44.0169	open-ocean
control+nutrients	312.52	23.8609	open-ocean
exudate	798.056	247.129	open-ocean
exudate+nutrients	804.652	159.319	open-ocean
